# Successful Predictive Modeling of Pollen Fitness Phenotypes Is Enabled by Measures of Expression Specificity

**DOI:** 10.64898/2025.12.05.692487

**Authors:** Sebastian A.F. Mueller, Zuzana Vejlupkova, Molly Megraw, John E. Fowler

## Abstract

The ability to predict phenotypes from genotypes in multicellular organisms remains limited despite rapid advances in genotyping and phenotyping methods. Machine learning offers a promising way to model phenotype from genotype, but requires sizable datasets that quantitatively link phenotype to specific genes. Such datasets remain limited; however, maize pollen provides a unique biological system that is especially well suited for this challenge. Because maize pollen is haploid, mutations that affect its function can result in a quantitative phenotypic effect on pollen fitness, measurable as deviations in transmission rate from the expected Mendelian ratio. We leveraged a large set of fluorescently-marked insertional mutations, the *Ds-GFP* lines, to link fitness effects to specific genes. We then developed a machine learning framework that integrates expression profiling and genomic data to predict genes contributing to pollen fitness in maize. Well performing models that distinguish genes with strong fitness effects from those with little or no fitness effect could be generated using features, such as codon usage, derived solely from genome sequence (auROC 85%). Using expression data enabled even more successful models, achieving auROC values above 90%. Because we used interpretable machine learning methods, we were able to identify expression specificity as a critical feature for strongest model performance. The best performing model was achieved when specificity measures were complemented with certain genomic sequence features. Models that include expression specificity generalize well across the maize genome, as predictions meet expectations of mutational frequencies for thousands of genes in a well characterized mutagenized population.
