## Supplementary material for "Successful Predictive Modeling of Pollen Fitness Phenotypes Is Enabled by Measures of Expression Specificity": AlleleGenomicInformation

### Sheet: Legend
Column Heading	Brief Explanation
allele	Ds-GFP insertion allele designation
B73v5 genemodel	Gene model interrupted by insertion (B73v5 genome annotation)
B73v3 genemodel	Gene model interrupted by insertion (B73v3 genome annotation)
Insertion Into	Gene model part interrupted by insertion (eg CDS, 5’ UTR, 3' UTR, Intron)
allele_specific_primer_name	Primer name, used for PCR validation, Sanger sequencing, and genotyping
allele_specific_primer_sequence	Primer sequence, used for PCR validation, Sanger sequencing, and genotyping
SangerFlankingSequence_GenomeMatch	Sanger sequence best match to presumptive progenitor genome (B73v5, W22v2, A188v1)
Chromosome	chromosome of insertion
DsGFP_Insertion_Coordinate_Sanger	nucleotide position of insertion, relative to best match genome, based on Sanger sequence
SangerFlankingSequenceMatch_EndCoordinate	nucleotide position of last nucleotide of match to Sanger flanking sequence, relative to best match genome
FlankingSequence_5primeOr3prime	allele-specific primer direction, relative to Ds-GFP element

### Sheet: AlleleSpecificInformation
allele	B73v5 genemodel	B73v3 genemodel	Insertion Into	allele_specific_primer_name	allele_specific_primer_sequence	SangerFlankingSequence_GenomeMatch	Chromosome	DsGFP_Insertion_Coordinate_Sanger	SangerFlankingSequenceMatch_EndCoordinate	FlankingSequence_5primeOr3prime
R01C02	Zm00001eb228780	GRMZM2G060659	CDS	mr179a_R01C02	TGATCTGGTCCGGTCTCAATGG	W22v2	chr5	67373822	67373441	3prime
R01G01	Zm00001eb047980	GRMZM2G124434	CDS	dsg-2	TCGTATCGTTTGGACCATGCCC	B73v5	chr1	246528830	246529349	3prime
R02D02	Zm00001eb432500	GRMZM2G006894	CDS	dsg-4	AAGACCACGCTCGGCATACTTG	B73v5	chr10	148413526	148413842	3prime
R02D11	Zm00001eb209560	GRMZM2G079348	CDS	mr515a_R02D11	CACGGAGGAGCAGTACGACTT	W22v2	chr4	252719268	252718978	3prime
R02H02	Zm00001eb052960	GRMZM2G134976	CDS	mr086a_R02H02	GAGTACAGGCGCCAGTTCCTC	W22v2	chr1	266594950	266595306	3prime
R04A02	Zm00001eb010800	GRMZM2G359879	CDS	dsg-6	GGTGTGGTATGAGTTCCTGGCC	W22v2	chr1	35668591	35668707	3prime
R04G10	Zm00001eb042350	GRMZM2G114093	CDS	dsg-167	ACAGCCAGTGTAGAATCATGTTAGC	B73v5	chr1	223321775	223321458	5prime
R06A04	Zm00001eb064530	GRMZM2G024686	CDS	mr183a_R06A04	CCTCATCCTTAGCTTCCCCGAC	A188v1	chr1	304557713	304557468	3prime
R06C04	Zm00001eb073110	GRMZM2G038851	CDS	mr063a_R06C04	GCAGAGCGCGTCACAGAATATT	B73v5	chr2	15878776	15878420	3prime
R06G11	Zm00001eb057290	GRMZM2G099944	CDS	mr186a_R06G11	GGCACCCTTCTCATTTCCAAGA	A188v1	chr1	282964262	282964628	3prime
R06H01	Zm00001eb064570	GRMZM2G023242	CDS	mr425a_R06H01	AGTCATTTCTTCCGCTCCCCAA	A188v1	chr1	304574977	304574613	3prime
R07F07	Zm00001eb147060	GRMZM5G831584	CDS	mr521a_R07F07	TCTCCTCCTCTCCTCACCTGTC	B73v5	chr3	181326651	181326269	3prime
R08A07	Zm00001eb166390	GRMZM5G845021	CDS	dsg-14	CTTCCATACCACGCCTACTCGC	B73v5	chr4	5769444	5769752	3prime
R08E06	Zm00001eb160470	GRMZM2G134628	CDS	mr189a_R08E06	GATGGAAGACGTCGTAGCAGT	W22v2	chr3	229657534	229657046	3prime
R10G04	Zm00001eb379120	GRMZM2G093195	CDS	mr204a_R10G04	GTGCTCTTCATTCCCATGCCAC	W22v2	chr9	27088000	27088415	3prime
R11B05	Zm00001eb429250	GRMZM2G090627	CDS	mr101a_R11B05	CTTCAGCTTGTTCGTGTCGTCC	B73v5	chr10	140796458	140796173	3prime
R12C02	Zm00001eb270890	GRMZM5G816636	CDS	mr248a_R12C02	CGCAACACCATCACCTTGACTC	B73v5	chr6	83564604	83564908	3prime
R12F11	Zm00001eb269430	GRMZM2G078458	CDS	mr250a_R12F11	ATGGCTGAACTTGAAGAGGGCT	B73v5	chr6	71859070	71859535	3prime
R12H07	Zm00001eb184830	GRMZM2G044882	CDS	dsg-32	AGTTCATGCGGTAGGTGTTGGC	B73v5	chr4	145143798	145144024	3prime
R20E01	Zm00001eb404070	GRMZM2G393471	CDS	mr1062a_R20E01b	ATCAGTACCCCAGTTCAACCCG	A188v1	chr9	163254462	163254868	3prime
R21D01	Zm00001eb260060	GRMZM2G004396	CDS	mr035a_R21D01	CTCATCAGGGGGAAGCTCGTC	W22v2	chr6	1777829	1778106	3prime
R22A03	Zm00001eb402200	GRMZM2G087901	CDS	087901_F1	CTGGTGGCCGTGGTAAGTTC	A188v1	chr9	160053693	160053258	3prime
R22F01	Zm00001eb362130	GRMZM2G438704	CDS	mr473a_R22F01	TGCCTGATAAGCTTCTCGGTCA	W22v2	chr8	162731038	162730744	3prime
R23D05	Zm00001eb430940	GRMZM2G126858	CDS	dsg-37	GCGCCCATCCCACCCAAATG	A188v1	chr10	145915952	145915555	3prime
R23F05	Zm00001eb364390	GRMZM2G003518	CDS	mr1072a_R23F05	CTGCTTGCGGATTACAATGCCT	B73v5	chr8	167942028	167942405	3prime
R24A03	Zm00001eb402770	GRMZM2G126839	CDS	mr475a_R24A03	CGACGCCCATGTAAGGAATGTG	B73v5	chr9	158385753	158385423	3prime
R24D03	Zm00001eb432070	GRMZM2G120136	CDS	dsg-40	TTGGTGACTGAATCCTGCTGGC	A188v1	chr10	148913961	148914379	3prime
R26G07	Zm00001eb147490	GRMZM2G007659	CDS	dsg-174	CTGCTCGGTCTCACAGGTATGC	W22v2	chr3	182493077	182493439	5prime
R27E01	Zm00001eb014050	GRMZM2G016734	CDS	dsg-44	TGGTGCAGTTCTGTCGGACAAG	W22v2	chr1	48136904	48137181	3prime
R31A02	Zm00001eb200220	GRMZM2G125206	CDS	mr700a_R31A02	GCCTTCCTCAAGACGATCCTGT	W22v2	chr4	210827484	210827901	3prime
R31B01	Zm00001eb426370	GRMZM2G160069	CDS	dsg-145	AGGATGTCTGTGCCCCATATGC	B73v5	chr10	132763239	132763068	3prime
R31B03	Zm00001eb008880	GRMZM2G134251	CDS	mr480a_R31B03	CAAAGACTTCAGGGCACACGG	B73v5	chr1	27254113	27254589	3prime
R31H05	none	GRMZM2G136508	CDS	dsg-50	AGGAGAAATCAGCACAGCAGCC	W22v2	chr10	118293190	118293329	3prime
R32B05	Zm00001eb064450	GRMZM2G134054	CDS	dsg-52	AAATTCCCGCAACTCCCGTACC	A188v1	chr1	304379070	304379423	3prime
R33B05	Zm00001eb299420	GRMZM2G028041	CDS	mr1090a_R33B05b	TGTGTGGATTGATGAACGGGGA	W22v2	chr7	3998874	3999344	3prime
R33F03	Zm00001eb328520	GRMZM2G039583	CDS	dsg-53	GTCTCCTGGTGGTAATCTGCGG	B73v5	chr7	177123077	177122469	3prime
R34C11	Zm00001eb367690	GRMZM2G045278	CDS	dsg-147	TCGACTGCCTTGCCTTGTGTAC	B73v5	chr8	174554285	174554136	3prime
R35A03	Zm00001eb326030	GRMZM2G172726	CDS	dsg-56	TTTGCTCGTTCTCACCGGTCAG	B73v5	chr7	170980449	170980817	3prime
R35A08	Zm00001eb003150	GRMZM2G172751	CDS	dsg-58	GTTGTGCTCGACGAGGTGGATG	B73v5	chr1	8511871	8511969	3prime
R35C05	Zm00001eb122980	GRMZM2G150906	CDS	mr705a_R35C05	AAACCAAACACTAGGCCAACGC	B73v5	chr3	12517174	12516710	3prime
R35F01	Zm00001eb064550	GRMZM2G024267	CDS	mr708a_R35F01	TTCCCACAGCCCATAACCTACG	A188v1	chr1	304572330	304572609	3prime
R36H01	Zm00001eb064690	GRMZM2G115372	CDS	mr1096a_R36H01a	TGTTCTATGGGGCCACTGAAGG	A188v1	chr1	305008353	305008757	3prime
R37A04	Zm00001eb403330	GRMZM2G352898	CDS	dsg-189	TGCAACGGCAATGCAGTAGTATACC	B73v5	chr9	159549765	159549685	3prime
R37D06	Zm00001eb012760	GRMZM2G401769	CDS	mr1102a_R37D06b	CAACCGAGGCTGAGATGAAGGA	B73v5	chr1	42033155	42033510	3prime
R37D09	Zm00001eb319410	GRMZM2G338928	intron	mr481a_R37D09	GTGAACACAAAAGGCAAAGGACT	B73v5	chr7	148568677	148568269	3prime
R38B10	Zm00001eb402630	GRMZM2G126781	CDS	mr710a_R38B10	GGACGACGGGTACAAGAAGCT	A188v1	chr9	160542835	160543214	3prime
R39B06	none	GRMZM2G089699	not in v5 genemodel	dsg-61	CCCACCTCTATCCTTGTGTCTTGG	W22v2	chr9	158230035	158229592	3prime
R41A12	Zm00001eb402200	GRMZM2G087901	CDS	mr156a_R41A12	GAGATCTTGGGCAGCAGGAACA	B73v5	chr9	157696969	157697111	3prime
R41F01	Zm00001eb252720	GRMZM2G056252	3' UTR	dsg-64	TACGTGTACAACAACCCGGTCG	W22v2	chr5	206272946	206273234	3prime
R44E07	Zm00001eb099980	GRMZM2G148333	CDS	dsg-150	GGCTGCTCTCGACGACATAAGG	B73v5	chr2	188558018	188558245	3prime
R45A11	Zm00001eb290750	AC214817.3_FGP004	CDS	mr719a_R45A11	GCCCTCAACAGATCCTCCAAGT	B73v5	chr6	165525020	165524609	3prime
R45E04	Zm00001eb064450	GRMZM2G134054	CDS	dsg-176	GCTCCTCCGTCCGATCCATACG	A188v1	chr1	304378910	304379184	3prime
R46C04	Zm00001eb215070	GRMZM2G051403	CDS	dsg-67	CTCCACCATGTCCTGACCGAAG	B73v5	chr5	8172449	8172187	3prime
R47C07	Zm00001eb401030	GRMZM2G138589	CDS	mr1115a_R47C07a	CTAAAGTGTTGCGTGCCCCAAT	A188v1	chr9	157045931	157045499	3prime
R47G02	Zm00001eb052540	GRMZM2G108766	5'UTR	mr723a_R47G02	AGTAGACGTTGATCCGCTCGAG	W22v2	chr1	265153350	265153078	3prime
R49F11	Zm00001eb080860	GRMZM2G012328	CDS	dsg-71	ATAGCGACTCCCAACGAACACG	W22v2	chr2	44116377	44116203	3prime
R50G12	Zm00001eb379070	GRMZM5G870176	CDS	mr727a_R50G12	GCTCCACTGCATCATCAAGAGC	W22v2	chr9	26911664	26911323	3prime
R51E11	Zm00001eb334290	GRMZM2G051577	5'UTR	mr045a_R51E11	GCCGCAGAAAACGTAGAACCAA	B73v5	chr8	8289062	8288822	3prime
R52B02	Zm00001eb130840	GRMZM2G080262	CDS	mr730a_R52B02	GCTGTACATGCACGCTGTTCAA	W22v2	chr3	60263372	60263766	3prime
R52B09	Zm00001eb271440	GRMZM2G342243	5' UTR	dsg-74	CAGAGGCACAGGCACAGAACTC	A188v1	chr6	87962459	87962722	3prime
R52C09	Zm00001eb269150	GRMZM2G098594	CDS	mr008a_R52C09	TTGTGCAGCAGGTACCCTCTC	A188v1	chr6	65838035	65838270	3prime
R52E07	Zm00001eb117770	GRMZM5G827174	CDS	dsg-76	CTTCGCTCCACGCAAAAGGAAC	B73v5	chr2	241507534	241507646	3prime
R52H03	Zm00001eb281900	GRMZM2G127160	CDS	mr378a_R52H03	CAGCCTTGCAATTACCAACCCC	W22v2	chr6	123668026	123668392	3prime
R53C03	Zm00001eb149680	GRMZM2G069274	5' UTR	dsg-78	TGCCACTTTCCCCATTCCTGTC	B73v5	chr3	190594344	190594502	3prime
R53F11	Zm00001eb268830	GRMZM2G127798	CDS	dsg-179	TCCAATGTGGACGCACATCGAG	A188v1	chr6	63632856	63632472	3prime
R55D07	Zm00001eb429220	GRMZM2G360529	CDS	mr737a_R55D07	ACCGTACCTCTTGCGTCTGTAC	W22v2	chr10	137787571	137787109	3prime
R56C11	Zm00001eb271280	GRMZM2G033074	CDS	mr381a_R56C11	AAGAAGCTGGCCATCCTCTTGT	A188v1	chr6	86683218	86682822	3prime
R57B04	Zm00001eb283430	GRMZM2G141776	CDS	mr743a_R57B04	CCGGGTTCTCTCCAATTCGTCT	A188v1	chr6	139959977	139959586	3prime
R60D09	Zm00001eb114050	GRMZM2G405804	CDS	mr487a_R60D09	ACTACTCACGGACCTGTTCAGC	A188v1	chr2	239235394	239235091	3prime
R60D10	Zm00001eb103550	GRMZM2G365613	CDS	dsg-83	CACTCATCACTGTACCTGCCCG	B73v5	chr2	202268925	202268613	3prime
R60D11	Zm00001eb034990	AC234203.1_FGP004	CDS	mr489a_R60D11	TGTTTCCAGGCGTTGAATCAGC	B73v5	chr1	192285691	192285279	3prime
R61C12	none	GRMZM2G144971	not in v5 genemodel	mr384a_R61C12	AGCAGGTTCCTAAGCGATCCAG	A188v1	chr2	228839276	228839668	3prime
R62H10	Zm00001eb060390	GRMZM2G120657	CDS	mr750a_R62H10	AGCTTCAACCGTCACATCGAGA	B73v5	chr1	293667377	293667678	3prime
R63A03	Zm00001eb365000	GRMZM2G166877	intron	mr385a_R63A03	AACGGCCTCCTGTACTTCTCAC	W22v2	chr8	169478857	169478580	3prime
R63F09	Zm00001eb070310	GRMZM2G000052	CDS	dsg-87	GTTGACGGGATGTAGGAGGTGC	B73v5	chr2	9433794	9433511	3prime
R64F11	Zm00001eb074610	GRMZM2G132777	CDS	mr752a_R64F11	CGCAATGTTGATGAGGGAGACG	W22v2	chr2	20733742	20734101	3prime
R65A03	Zm00001eb290700	GRMZM2G701201	CDS	mr388a_R65A03	CCTGAGTGCCATCCTCCAAGAA	B73v5	chr6	165511995	165512355	3prime
R65A07	Zm00001eb042890	GRMZM2G077068	CDS	mr389a_R65A07	GGTTGGATGATTGGGGTGGACA	W22v2	chr1	225559010	225558748	3prime
R65A10	Zm00001eb185400	GRMZM2G374302	CDS	dsg-89	AGGCACAGACCCTACTTCATATCG	B73v5	chr4	149984556	149984272	3prime
R65E02	Zm00001eb111980	GRMZM2G129209	3' UTR	mr004a_R65E02	TGCAGAGAGATCTAAGGCGCAG	B73v5	chr2	225182299	225182497	3prime
R65F01	Zm00001eb303970	GRMZM2G032528	CDS	mr391a_R65F01	ACAACCTGCTCAGCTGCTACAT	W22v2	chr7	23686173	23685874	3prime
R66F02	Zm00001eb071870	GRMZM2G074743	CDS	mr1137a_R66F02b	CGCAATCACACTCTGTTCCACG	B73v5	chr2	12774855	12774519	3prime
R67B12	Zm00001eb109730	GRMZM2G117564	CDS	mr393a_R67B12	GTGCGTGTTCCTCCATTCGATC	B73v5	chr2	219274010	219273606	3prime
R67C09	Zm00001eb227450	GRMZM2G135570	CDS	dsg-92	TACTTAGGGCGTTTGGCAGAGC	B73v5	chr5	60987398	60987891	3prime
R69C04	Zm00001eb271710	GRMZM2G307402	CDS	dsg-95	TGATCGATCGGTGAAGCAGCAG	W22v2	chr6	80512306	80512061	3prime
R69D04	Zm00001eb275050	GRMZM2G171328	CDS	mr1149a_R69D04b	TAGACCAGCCGCGTGTTATTGA	B73v5	chr6	105832438	105832061	3prime
R69E02	Zm00001eb003890	GRMZM2G043799	CDS	mr398a_R69E02	AATCAACTGCTCGCCACCAAAC	W22v2	chr1	11346521	11346948	3prime
R70A06	Zm00001eb158340	GRMZM2G094736	CDS	mr494a_R70A06	TACGCCTTCTCAGTCATGTGCA	B73v5	chr3	219764497	219764789	3prime
R71A11	Zm00001eb151470	GRMZM2G169782	CDS	169782_F1	GGGATGGACTGGTGGTACGA	B73v5	chr3	196112527	196112242	3prime
R71B08	Zm00001eb004190	GRMZM2G086072	CDS	mr761a_R71B08	AACAAAATTCGAGGTCCCGTGC	B73v5	chr1	11566867	11566507	3prime
R72C04	Zm00001eb328010	GRMZM2G140288	CDS	mr399a_R72C04	AACAGGTCGCTGCTCAGGTAAT	W22v2	chr7	171893595	171893167	3prime
R72D11	Zm00001eb005530	GRMZM2G035243	CDS	dsg-97	TCGGCAACATACTGAGCTCTGC	W22v2	chr1	16450799	16450473	3prime
R73F05	Zm00001eb151090	GRMZM2G091338	CDS	mr767a_R73F05	CTGGTTGGAGTCGGTGCTGTAG	A188v1	chr3	198087029	198086534	3prime
R76A11	Zm00001eb016190	GRMZM2G043948	CDS	mr498a_R76A11	AGGTAGCATCAGTGACAGCGAG	W22v2	chr1	57613751	57614088	3prime
R76A12	Zm00001eb016290	GRMZM2G318780	CDS	mr405a_R76A12	GTTGAGAACAGAGCACACCAGC	B73v5	chr1	56913716	56913443	3prime
R76E11	Zm00001eb015890	GRMZM2G016480	CDS	mr1166a_R76E11b	CCTCCACCATCCTAACCACCTG	B73v5	chr1	55160098	55160429	3prime
R77E05	Zm00001eb301110	GRMZM2G428859	CDS	mr1170a_R77E05b	ACTCGGCGTTCATCTCAGAGAC	W22v2	chr7	9350084	9350386	3prime
R77F09	Zm00001eb042110	GRMZM2G142249	CDS	dsg-183	TGATGCTGCCTTCGCTACGAAC	W22v2	chr1	220703394	220703204	3prime
R77G11	Zm00001eb392400	GRMZM2G093096	CDS	mr1171a_R77G11a	TTGCCCACTGACCAGATATGCA	A188v1	chr9	126023412	126023080	3prime
R77H05	Zm00001eb350270	GRMZM2G072089	CDS	mr162a_R77H05	GCAATGGCCGGCTTCTAGATTC	B73v5	chr8	112707081	112707329	3prime
R78B01	Zm00001eb327240	GRMZM2G038066	CDS	mr164a_R78B01	CGACCTTCCGCAGTTCAATAGC	W22v2	chr7	169651107	169651434	3prime
R78G02	none	GRMZM2G008058	not in v5 genemodel	mr500a_R78G02	CCAGGAAATTGGCCGGTAACTG	W22v2	chr7	4799774	4800136	3prime
R79D11	Zm00001eb408260	GRMZM2G103546	CDS	mr1176a_R79D11a	CTTGGCAGCGACCTTCATTGAG	W22v2	chr10	9774598	9775030	3prime
R80B03	Zm00001eb365200	GRMZM2G066024	CDS	mr166a_R80B03	GTGCTGTTCTCAAGATTGGCCC	B73v5	chr8	169596300	169596594	3prime
R80C03	Zm00001eb347510	GRMZM2G353107	CDS	mr1179a_R80C03a	GATGTTGGGCCAGTTGATGCAT	B73v5	chr8	96408577	96408932	5prime
R80C08	Zm00001eb172420	AC196475.3_FGP004	CDS	mr1184a_R80C08a	GTGTTTTGGTGTGGTGGTTGGT	W22v2	chr4	32941228	32941255	3prime
R80E06	Zm00001eb237960	GRMZM2G063162	CDS	mr1188a_R80E06a	CAGTTTCAGACCCCCATTCCCT	A188v1	chr5	144405656	144405981	3prime
R80E09	Zm00001eb091470	GRMZM2G111143	CDS	dsg-194	GCAGCTGCAGTTGTACACAGTACAGAG	B73v5	chr2	137748036	137748158	3prime
R81E02	Zm00001eb278160	GRMZM2G012263	CDS	dsg-108	GGCAACCGGATGTGCAGATTTG	B73v5	chr6	118025769	118026153	3prime
R81G05	Zm00001eb070250	GRMZM5G876898	CDS	dsg-109	CCCCCTTCAAACACAGCACAAC	B73v5	chr2	9346322	9346044	3prime
R82A03	Zm00001eb099800	GRMZM2G036832	CDS	36832_R1	TCCTCCCACACCGAAACAGT	B73v5	chr2	187664694	187664398	3prime
R82C05	Zm00001eb298140	GRMZM2G323499	CDS	323499_F1	CTTCGCACCTCCACAAAGCT	W22v2	chr7	926457	926781	3prime
R83A02	Zm00001eb369480	AC194405.3_FGP021	CDS	dsg-113	TGCATGTCCTCACTAATCGCTCC	W22v2	chr8	178423441	178423185	3prime
R83B01	Zm00001eb091940	GRMZM2G348151	CDS	348151_F1	AGAACTACCAGCGCGAGACT	B73v5	chr2	143559153	143559297	3prime
R83B04	Zm00001eb085340	GRMZM2G142863	CDS	dsg-157	TCGCTCTTGTCTTCCCAGCAAC	B73v5	chr2	71571511	71571355	3prime
R83B11	Zm00001eb104420	GRMZM5G887647	CDS	mr793a_R83B11	TGCCACACTAGCTGTCAAATGC	B73v5	chr2	204382218	204381928	3prime
R83C02	none	none	not in v5 genemodel	mr410a_R83C02	GCAGTGCAGTAAAGCCATCAGT	A188v1	chr5	70552121	70552404	3prime
R83G05	Zm00001eb385570	GRMZM2G140179	CDS	mr504a_R83G05	TTCAAGCTCCTGTGATGCCTGA	B73v5	chr9	89129519	89130006	3prime
R83H05	Zm00001eb093750	GRMZM2G007283	CDS	dsg-116	ATAGTGGGGAGGAGAAGAGGGC	B73v5	chr2	155043774	155044210	3prime
R84A12	Zm00001eb099800	GRMZM2G036832	CDS	036832_F4	TAATCACCCCGTCCTCCACC	B73v5	chr2	187667545	187667103	3prime
R84C01	Zm00001eb122860	GRMZM2G054559	CDS	mr1212a_R84C01a	CTTCCTCTTGAGCAACTCCCCA	B73v5	chr3	12174492	12174841	3prime
R84E05	Zm00001eb095270	GRMZM2G150754	CDS	mr798a_R84E05	TGGACACTGAGAACTGGAGAGG	B73v5	chr2	165230711	165231026	3prime
R86C02	none	GRMZM2G062123	not in v5 genemodel	mr506a_R86C02	GCACTCGGTCCAACAATACTGC	W22v2	chr6	153881060	153881339	3prime
R86G04	Zm00001eb249930	AC209208.3_FGP003	CDS	mr1219a_R86G04a	TCCTTCGCCTTGCTTCTGGTAA	B73v5	chr5	197662288	197662528	5prime
R87A01	Zm00001eb192410	AC186287.7_FGP005	CDS	mr051a_R87A01	GATCAACTTCCTCTCGCGCATG	W22v2	chr4	183232894	183232597	3prime
R87A03	Zm00001eb365420	GRMZM2G100318	CDS	dsg-119	CCCTTGCATGCTCTTGTTCCAAG	B73v5	chr8	169866891	169866630	3prime
R87F07	Zm00001eb075090	GRMZM2G020701	CDS	mr1230a_R87F07b	CCAGACTCCAGTAGCTCCGATG	B73v5	chr2	22727555	22727890	3prime
R88A04	Zm00001eb080870	GRMZM2G315401	CDS	mr412a_R88A04	CTGCACGCGTACTGGAACCT	B73v5	chr2	44182251	44182649	3prime
R88B08	Zm00001eb136220	GRMZM2G018372	CDS	dsg-121	TGCCCATCTCCTTGCTCGTTTC	B73v5	chr3	126177462	126177153	3prime
R88D04	Zm00001eb077230	GRMZM2G441347	CDS	mr803a_R88D04	ACCACACCACTCAACTCACCAA	B73v5	chr2	29635280	29635005	3prime
R88H05	Zm00001eb249930	AC209208.3_FGP003	CDS	mr806a_R88H05	TCGACTCCATTGCCAAGCCTTA	W22v2	chr5	196934178	196934515	3prime
R89F03	Zm00001eb075530	GRMZM2G394450	CDS	mr414a_R89F03	CGCTGTATCACAAGGGCTGGTA	B73v5	chr2	24296797	24297216	3prime
R90D03	Zm00001eb364280	GRMZM2G423456	CDS	mr508a_R90D03	TTTCATGCTTCCTTGACGGGTC	B73v5	chr8	167688977	167689283	3prime
R91C03	Zm00001eb295880	GRMZM2G021470	CDS	mr417a_R91C03	CATCTCGCGACGCTAGCCAC	B73v5	chr6	176024143	176023891	3prime
R91E07	Zm00001eb342550	GRMZM2G168681	CDS	mr419a_R91E07	CCGTGAGATATGGTTGCGAAGG	B73v5	chr8	64329641	64329218	3prime
R91F02	Zm00001eb434580	GRMZM2G178062	CDS	mr807a_R91F02	GATTCGTGCTGGTGTCCGAGAG	B73v5	chr10	152281849	152281582	3prime
R91F10	Zm00001eb396880	AC206223.3_FGP006	CDS	mr809a_R91F10	TGACACAAATCTGCTGCAACCC	W22v2	chr9	141992690	141992368	3prime
R91F11	Zm00001eb063970	GRMZM2G114899	CDS	dsg-128	GGTAATTCCCTCCGACAGCAGC	W22v2	chr1	305968622	305968912	3prime
R91G06	Zm00001eb247320	GRMZM2G148387	CDS	dsg-164	TTGAGCTTGCAGTCCAGACGAC	B73v5	chr5	189093061	189093311	3prime
R92A10	Zm00001eb386150	GRMZM2G095206	CDS	dsg-130	CTGTTCTGCCTTCTCCGTCCG	W22v2	chr9	92620201	92620394	3prime
R92C01	Zm00001eb196510	GRMZM2G055507	intron	mr512a_R92C01	ACACACACCACCACCCAAAGTA	W22v2	chr4	197011721	197012212	3prime
R92F05	Zm00001eb156770	GRMZM2G092152	CDS	mr811a_R92F05	TGTACGAGATCACTGGCTGCAG	W22v2	chr3	217246827	217246532	3prime
R92F08	Zm00001eb228030	GRMZM2G153987	CDS	mr002a_R92F08	ATGTTCTTCGCCGGAGATGGAT	B73v5	chr5	62949379	62949647	3prime
R93A06	Zm00001eb320490	GRMZM2G006416	CDS	mr421a_R93A06	CAAATACGCGACACATCCCACC	B73v5	chr7	151899148	151898725	3prime
R93C03	Zm00001eb402560	GRMZM2G127050	CDS	mr171a_R93C03	CAACCGCAACACCCTCTTTCTC	W22v2	chr9	157722102	157721833	3prime
R94A07	Zm00001eb085330	GRMZM2G155281	CDS	mr423a_R94A07	GGGTTCTCGTCGCTGAAGATCT	B73v5	chr2	71453460	71453224	3prime
R95D10	Zm00001eb235890	GRMZM2G470666	Promoter	mr173a_R95D10	CAGCTACTGTGGGAAAATCGGA	B73v5	chr5	119270264	119270029	3prime
R96B12	Zm00001eb233690	GRMZM2G417525	5' UTR	dsg-131	TTCGAGATTTTGCAGCGAACGC	A188v1	chr5	93075708	93075510	3prime
R96C12	Zm00001eb236740	GRMZM2G082517	CDS	dsg-134	CGGTTTGTGTCTTCGAGGAGGG	B73v5	chr5	129485124	129485540	3prime
R96E01	Zm00001eb042740	AC217977.3_FGP001	CDS	mr818a_R96E01	AGCGTCAACTGTTCATGGCTTC	B73v5	chr1	225418903	225419320	3prime
R96E03	Zm00001eb217290	GRMZM2G461936	intron	mr175a_R96E03	GAAGTCGAGGAGCTGAGAGGC	W22v2	chr5	13734470	13734189	3prime
R98D11	Zm00001eb375670	GRMZM2G016930	5'UTR	mr820a_R98D11	CATATCTTGATGGGGGCCTCGA	B73v5	chr9	18132512	18132806	3prime
R98F09	Zm00001eb161540	GRMZM2G458159	intron	mr178a_R98F09	AACGAATGGCTGCTGTACTTGC	B73v5	chr3	229374674	229374978	3prime
R98H09	Zm00001eb253820	GRMZM5G872068	CDS	dsg-139	AGCACAGGTTACCGCATCAGTG	B73v5	chr5	213470982	213470659	3prime
R99B02	Zm00001eb232110	GRMZM2G102912	CDS	mr037a_R99B02	TGTCACCGTCGTCATCTTCCTC	B73v5	chr5	80469642	80469392	3prime
R100B06	Zm00001eb249570	GRMZM2G119490	CDS	mr428a_R100B06	CTCGCTAACCCTAGACACCAGC	W22v2	chr5	195501852	195502282	3prime
R100G07	Zm00001eb341910	GRMZM2G323731	CDS	mr192a_R100G07	AGTGACTGGACCATGGCAATCA	W22v2	chr8	57750406	57750715	3prime
R100H04	Zm00001eb261280	GRMZM2G412470	CDS	mr826a_R100H04b	GCTAGGTACAAGAGGGAGGCTG	A188v1	chr6	12747229	12747535	3prime
R101B03	Zm00001eb278160	GRMZM2G012263	CDS	dsg-16	TCTGCAGGAACCATGGAAGCTG	B73v5	chr6	118025495	118025754	3prime
R101C04	Zm00001eb284370	GRMZM2G157803	CDS	mr194a_R101C04	GTAAATGACAAGGTGCGTGGCT	B73v5	chr6	144408642	144408980	3prime
R102H01	Zm00001eb283600	GRMZM2G350802	5' UTR	dsg-17	AGCCCCGTGTAGTTCCCTTTTTC	B73v5	chr6	141134044	141133561	3prime
R103C03	Zm00001eb235950	GRMZM2G145242	intron	mr831b_R103C03b	GCGTCCAACCGTCCATTGATTT	A188v1	chr5	124177183	124177498	5prime
R103E04	Zm00001eb064040	GRMZM5G878153	CDS	dsg-202	GGAAACAATTACCCTGCTCGTCCTG	W22v2	chr1	306133119	306133493	3prime
R103F11	none	GRMZM2G023921	not in v5 genemodel	mr529a_R103F11	CCCGTACGTCTTGTGTTGTGTG	B73v5	chr2	6048410	6047969	3prime
R105H08	Zm00001eb281720	GRMZM2G127147	CDS	mr197a_R105H08	TTCTCCGGGAAGTTCTTGGCG	B73v5	chr6	133531438	133531355	3prime
R106E07	Zm00001eb034050	GRMZM2G080724	CDS	dsg-24	CCACTCTCCAGAAACCACCACG	A188v1	chr1	189224510	189225047	5prime
R106F04	Zm00001eb328730	AC217975.3_FGP001	CDS	dsg-198	GGACTCATTCCGGGACATCAGATACT	B73v5	chr7	177641393	177641536	3prime
R106G12	Zm00001eb158920	GRMZM2G099382	CDS	dsg-27	GGCGAGAAACTGATGGACTGGG	B73v5	chr3	221419815	221419438	3prime
R106H03	Zm00001eb287400	GRMZM2G090905	CDS	mr200a_R106H03	GCTATCGAGGCTCCTACCCATG	B73v5	chr6	155666699	155667043	3prime
R107C05	Zm00001eb005030	GRMZM2G417455	CDS	mr055a_R107C05	TTCCACTCTCCACACACATCGG	W22v2	chr1	14907159	14906674	3prime
R107C12	Zm00001eb367690	GRMZM2G045278	CDS	dsg-143	ATCTGATGAATCGACGGGCAGC	B73v5	chr8	174554507	174554324	3prime
R107D01	Zm00001eb403680	GRMZM2G317938	CDS	mr429a_R107D01	CCTCGCCGATCACATTCTCCTC	W22v2	chr9	159998945	159998471	3prime
R107F06	Zm00001eb256960	GRMZM2G029780	CDS	mr432a_R107F06	GAGGATGTGAGCGGTAGTCAGG	W22v2	chr5	216234578	216234923	3prime
R108E12	Zm00001eb293780	GRMZM2G360681	CDS	mr534a_R108E12	ACGGCCACATCCTTCATCTGAA	W22v2	chr6	162109296	162109547	3prime
R108F10	Zm00001eb156770	GRMZM2G092152	5'UTR	mr536a_R108F10	CTCCCCTCATTCACACACCCAT	W22v2	chr3	217246832	217247145	3prime
R108G04	Zm00001eb365840	GRMZM2G117405	CDS	mr201a_R108G04	CCGAGTACCCTACACAGCAGTC	B73v5	chr8	170853170	170852765	3prime
R108G07	Zm00001eb364850	GRMZM2G030762	CDS	mr433a_R108G07	CCCTCGCGTTTCTTTGCTCAAT	B73v5	chr8	168866126	168865789	3prime
R110H08	Zm00001eb160820	GRMZM2G071021	CDS	mr205a_R110H08	CGTTAACCTCGTCAACTTCGCC	W22v2	chr3	230485589	230485146	3prime
R111E08	Zm00001eb092650	GRMZM2G024495	CDS	mr207a_R111E08	ACGCATGACTGACTCGATCGAA	B73v5	chr2	147736268	147735909	3prime
R111G02	Zm00001eb328520	GRMZM2G039583	CDS	mr088a_R111G02	CGGAATGGTGCCTGATGTGTTC	B73v5	chr7	177122851	177123173	3prime
R112C11	Zm00001eb280850	GRMZM2G018823	CDS	mr211a_R112C11	AAGCTGTCTGTCTCCGATGTCA	B73v5	chr6	129982029	129981683	3prime
R112E11	Zm00001eb419190	GRMZM2G330635	CDS	mr435a_R112E11	CTGTCCCCTCCGAAGAAGGC	B73v5	chr10	98770445	98770099	3prime
R113B09	Zm00001eb241690	GRMZM2G360589	CDS	mr438a_R113B09	AAATGGCATTGTACCGCGGTTT	B73v5	chr5	166905084	166905563	3prime
R113E02	Zm00001eb218410	GRMZM2G100246	CDS	mr214a_R113E02	TGATGCCTGAACTTGGGGGTAG	W22v2	chr5	15959108	15959604	3prime
R113F06	Zm00001eb078280	GRMZM2G121256	CDS	mr215b_R113F06	TGTCGTTGATGAGCTCGCTGTA	B73v5	chr2	33486300	33486685	5prime
R116D10	Zm00001eb424350	GRMZM2G107306	CDS	mr224a_R116D10	CATTGTTGGCCCCAGTCATTCC	A188v1	chr10	126205020	126205418	3prime
R116E02	Zm00001eb284960	GRMZM2G137704	CDS	mr439a_R116E02	TGGTGAACAGGTAGCTATCCCC	B73v5	chr6	146232040	146231797	3prime
R116E09	Zm00001eb279440	GRMZM2G334225	CDS	mr097a_R116E09	TACCAAAAGCCACCGACCCTAG	B73v5	chr6	123006936	123006685	3prime
R117B01	Zm00001eb279020	GRMZM2G008456	CDS	mr225a_R117B01	TCCCCAATTCCCCATTCACCAA	B73v5	chr6	121215146	121214716	3prime
R117C11	Zm00001eb054050	GRMZM2G109056	CDS	mr227a_R117C11	ACCCAGTGCTCATCAAACGTCT	B73v5	chr1	270847685	270847201	3prime
R118F07	none	GRMZM2G013002	not in v5 genemodel	mr559a_R118F07	AACTCCCAGGACCATGATCACG	A188v1	chr9	122306454	122306152	3prime
R119D08	Zm00001eb341310	GRMZM2G094558	CDS	mr441a_R119D08	TGTGAGGACGCGAGATTTCCAT	B73v5	chr8	48587796	48587499	3prime
R120G05	Zm00001eb418350	GRMZM2G116626	CDS	mr230a_R120G05	AGAGGAGGCGATCAGAGAATGC	B73v5	chr10	93580903	93581210	3prime
R121C02	Zm00001eb225570	AC207656.3_FGP002	CDS	mr444a_R121C02	CCGGCACACACACAAATCATCA	B73v5	chr5	50937270	50937760	3prime
R121D02	Zm00001eb288750	GRMZM2G115065	CDS	mr445a_R121D02	CCTAGGGGTAGTGCAGTGACG	B73v5	chr6	159941028	159940654	3prime
R121D03	Zm00001eb322150	GRMZM2G163138	CDS	mr566a_R121D03	TCGGCGAGCTGACATCATTACA	B73v5	chr7	159908060	159908347	3prime
R121D08	Zm00001eb281850	GRMZM2G148167	CDS	mr568a_R121D08	ACCACAACGTTCCAACCAAACC	B73v5	chr6	134085113	134085476	3prime
R121G03	Zm00001eb292520	GRMZM2G104955	CDS	mr231a_R121G03	TGTACATGGGGTGCCTTTGTCT	A188v1	chr6	170438159	170437833	3prime
R124C05	Zm00001eb288440	GRMZM2G058472	CDS	mr104a_R124C05	TTGTTCTTTCTCCTGCAGCGAG	B73v5	chr6	159085972	159086416	3prime
R124H03	Zm00001eb411070	GRMZM2G087655	CDS	mr105a_R124H03	ATCGTGGCTGAGTTGTTTGCTG	B73v5	chr10	30649392	30649073	3prime
R125E02	Zm00001eb226870	GRMZM2G099191	CDS	mr861a_R125E02a	CCCTCGAGTGATCGTACCTGTC	B73v5	chr5	58272445	58271966	3prime
R125E04	Zm00001eb424710	GRMZM2G031963	CDS	mr865a_R125E04a	AGAACAGCACATACCAGGGCAT	B73v5	chr10	127269912	127269580	3prime
R126D09	Zm00001eb422860	GRMZM2G010797	CDS	mr869a_R126D09a	TGCTCATCCTCCTCTCCGTGTA	A188v1	chr10	121236797	121236484	3prime
R126E11	Zm00001eb426930	GRMZM5G812538	CDS	mr014a_R126E11	ACTCCGATCAAACTATCACTCGT	A188v1	chr10	135538029	135538282	3prime
R127E02	Zm00001eb425310	GRMZM2G135629	CDS	mr024a_R127E02	TTCCTTTCCTCGTCAATGGCCT	W22v2	chr10	127031923	127032404	3prime
R127F10	Zm00001eb357100	GRMZM2G012966	CDS	mr242a_R127F10	TCATATGCATCTCCTTGGCCCG	B73v5	chr8	142592851	142593252	3prime
R127H07	Zm00001eb145880	GRMZM5G830545	CDS	mr573a_R127H07	TCGTCGACATTGCCAACATGTG	W22v2	chr3	176001804	176001384	3prime
R128C09	Zm00001eb288680	GRMZM2G020856	5'UTR	mr575a_R128C09	GACTTGGGGTGCCTGAATCTGA	W22v2	chr6	149276731	149276322	3prime
R128D01	Zm00001eb008680	GRMZM2G088309	CDS	mr882a_R128D01a	ATGAATACCACAGCAGAGCAGC	W22v2	chr1	27564030	27564484	3prime
R128F11	none	GRMZM2G075925	not in v5 genemodel	mr243b_R128F11	GCAAGCTCTTCGACAATGCCAT	A188v1	chr4	230352419	230352774	3prime
R129B01	Zm00001eb429620	GRMZM2G402027	CDS	mr107a_R129B01	CACACGTGAATCCCTTGTTGCA	W22v2	chr10	138508002	138507802	3prime
R130H01	Zm00001eb071820	GRMZM2G000397	CDS	mr579a_R130H01	GGTTAGGAGGAGTCGAGGAGGA	B73v5	chr2	12629068	12628658	3prime
R131H11	Zm00001eb196180	GRMZM2G336448	CDS	mr252a_R131H11	CAGCATGGGGAATAGGTCTCAT	B73v5	chr4	191930716	191931188	3prime
R132A05	Zm00001eb068930	AC199343.3_FGP013	CDS	mr887b_R132A05b	CCTCAGGGTCGAAGTCTAAGGC	B73v5	chr2	6419606	6419302	5prime
R132G08	Zm00001eb412050	GRMZM2G074818	CDS	mr109a_R132G08	TCGGGATGCAGTCAAGTCAAGA	B73v5	chr10	43670569	43670358	3prime
R132G11	Zm00001eb070760	GRMZM2G007791	CDS	mr111a_R132G11	GGCTGCACAGGTAGAAGTCGTA	B73v5	chr2	10420759	10420401	3prime
R134A03	Zm00001eb338250	GRMZM2G390896	CDS	mr113a_R134A03	CCGACGAGCTGGTGGAAGTAC	B73v5	chr8	24406609	24406323	3prime
R134B11	Zm00001eb056180	GRMZM2G179906	5'UTR	mr255a_R134B11	TTTGGCCGCCTTCTTGTAAACC	W22v2	chr1	280297885	280298135	5prime
R136E04	Zm00001eb163320	GRMZM2G166745	CDS	mr899a_R136E04b	CTCTTCTCCATGGGCGTCAAGA	W22v2	chr3	238195077	238194646	3prime
R137A10	Zm00001eb153090	GRMZM2G010306	CDS	mr022a_R137A10	GTTGGCTTTCTTGCTGCTCTCC	B73v5	chr3	202566085	202566257	3prime
R137H01	Zm00001eb301130	GRMZM2G046776	CDS	mr901a_R137H01a	ATCCCTCCTCTCAACTGGCAAC	B73v5	chr7	9372048	9371665	3prime
R138D08	Zm00001eb392990	GRMZM2G359314	CDS	mr592a_R139D08	GTGTGGAGGTGTTCAGCTTGTG	W22v2	chr9	127048442	127048866	3prime
R139D08	Zm00001eb156770	GRMZM2G092152	CDS	mr907a_R138D08b	AGTTTCTCTGGCAAGGGGTTGA	W22v2	chr3	217246688	217246227	3prime
R140D12	Zm00001eb365740	GRMZM2G010105	CDS	mr118a_R140D12	GAACTTGGGCAGAAATGGGCTC	B73v5	chr8	170662199	170662566	3prime
R141F11	Zm00001eb050090	GRMZM2G058244	CDS	mr267a_R141F11	TCTTCTGGTGGTCGTTGATCCG	A188v1	chr1	254905259	254904775	3prime
R141G10	Zm00001eb041920	GRMZM2G485898	CDS	mr914a_R141G10a	ATGTGGCATCTTCTCGAGCTCT	B73v5	chr1	220875637	220875902	3prime
R145B04	Zm00001eb056190	GRMZM2G090152	CDS	mr277a_R145B04	CACACAAATCCCACCACCAGC	A188v1	chr1	279329390	279329114	3prime
R145C05	Zm00001eb056190	GRMZM2G090152	CDS	mr601a_R145C05	CACACAAATCCCACCACCAGC	A188v1	chr1	279329449	279329115	3prime
R145H11	Zm00001eb396900	AC206223.3_FGP008	CDS	mr279a_R145H11	CAATCTGCCATATCCCACTGCC	B73v5	chr9	143429429	143429019	3prime
R146A05	Zm00001eb109880	GRMZM2G141510	CDS	mr281a_R146A05	TGCTTCACATATTCCCTTCCTGG	B73v5	chr2	219581958	219582296	5prime
R148C12	Zm00001eb031290	GRMZM2G092947	CDS	mr451a_R148C12	TCGCGGCTACTGAGTTCTTCTT	B73v5	chr1	175109545	175109080	3prime
R150E12	Zm00001eb405190	GRMZM2G104730	CDS	mr047a_R150E12	TCTGCATCCTCACCGAAACCAT	B73v5	chr10	1461181	1460930	3prime
R150G08	Zm00001eb142000	GRMZM2G025870	CDS	mr608a_R150G08	CATGTTGCACCAGTCCAGCTTC	W22v2	chr3	158026927	158027196	3prime
R150H02	Zm00001eb373970	GRMZM2G160005	CDS	mr284a_R150H02	GCTTGCTGATGACTTCGCTCTG	B73v5	chr9	12451651	12451954	3prime
R152C08	Zm00001eb414500	GRMZM2G091316	intron	mr957a_R152C08a	GGGAATGCACCTCAAAACCAGA	B73v5	chr10	70804493	70804100	3prime
R153C07	Zm00001eb239920	GRMZM2G119623	CDS	mr456a_R153C07	CCGTGAGTGTGTCCGTCATAGT	B73v5	chr5	157163678	157164151	3prime
R153E10	Zm00001eb179570	GRMZM2G002756	CDS	mr287a_R153E10	ACCAACCCGTTTCAGTTTCAGC	B73v5	chr4	85711016	85710757	3prime
R153F05	Zm00001eb426080	GRMZM2G101393	CDS	mr018a_R153F05	TGTTGCGTTCTCCTTTTGCGTT	B73v5	chr10	131474456	131474826	3prime
R154A12	Zm00001eb146270	GRMZM2G046846	CDS	mr962a_R154A12a	CAGGGACATTGCTGCAGAAGTG	B73v5	chr3	178414903	178414996	3prime
R154F06	Zm00001eb380420	GRMZM2G457415	CDS	mr059a_R154F06	CTCAGTTCACCCCTCAGCTCTC	B73v5	chr9	37178745	37178461	3prime
R155E06	Zm00001eb268510	GRMZM2G164916	CDS	mr125a_R155E06	CCCTTGGCTCTCAGAATTCGTC	B73v5	chr6	64904637	64904203	3prime
R158C10	Zm00001eb043620	GRMZM2G181236	CDS	mr966a_R158C10a	TCGGTCAAGTTCCTCGACGAGA	W22v2	chr1	228602959	228603350	3prime
R159G03	Zm00001eb106920	GRMZM2G057535	CDS	mr613a_R159G03	CTTGTGAATCAGCTGCACCACC	B73v5	chr2	211816448	211816068	3prime
R161H06	Zm00001eb189540	GRMZM2G427319	CDS	mr296a_R160H06	TCACCGCCTACATTTGCCACTA	B73v5	chr4	169360331	169360740	3prime
R162F01	Zm00001eb234930	GRMZM5G849107	CDS	mr619b_R162F01	CCGAAGCAGAAGAACTCCCTCT	B73v5	chr5	102920022	102919594	5prime
R163E02	Zm00001eb095010	GRMZM2G455491	CDS	mr301a_R163E02	AGAAGCTTCGATGATCCAAGGCT	B73v5	chr2	162892682	162892193	3prime
R164E11	Zm00001eb341220	GRMZM2G142870	CDS	mr622a_R164E11	TAAGGGAACGAGCAGCAACAGA	B73v5	chr8	46437368	46437650	3prime
R167D07	Zm00001eb205360	GRMZM2G343139	CDS	mr980a_R167D07b	TACAAGACGAACTGCTGCCTGA	A188v1	chr4	243475653	243476104	3prime
R167G06	Zm00001eb345560	GRMZM2G050364	CDS	mr305a_R167G06	CGTCCATGTTCGAGCTACCCAT	W22v2	chr3	131837757	131837439	3prime
R167H12	Zm00001eb143060	GRMZM2G171600	CDS	mr134a_R167H12	ACAGAGAAGATATGGTGGTGGCT	W22v2	chr3	163374006	163374251	3prime
R168D04	Zm00001eb192750	GRMZM2G301647	CDS	mr308a_R168D04	CCCCCGAAATCCTCCTCTGATC	W22v2	chr4	184178414	184178862	3prime
R168D10	Zm00001eb249930	AC209208.3_FGP003	CDS	mr309a_R168D10	CGACGGAAGGAGAGAGGAGAAC	B73v5	chr5	197661990	197661579	3prime
R170B08	Zm00001eb257590	GRMZM2G110558	CDS	mr311a_R170B08	TCCTACCTCAGCTTCCAGTCCT	B73v5	chr5	221552217	221551828	5prime
R170F08	Zm00001eb050410	GRMZM2G127546	CDS	mr313a_R170F08	AAACGTCCCAGGCCACAATCTA	B73v5	chr1	257214192	257213858	3prime
R171A01	Zm00001eb071760	GRMZM2G156365	CDS	mr137a_R171A01	AAACACATCACGCCTGAACAGC	B73v5	chr2	12536874	12536562	3prime
R171F03	Zm00001eb040050	GRMZM2G175779	CDS	mr985a_R171F03a	GACGAGCGACTGAATTACTGCG	B73v5	chr1	211435292	211435219	3prime
R171H11	Zm00001eb399060	GRMZM2G159777	CDS	mr629a_R171H11	TCCTTATCCCTTCCATTCGCCC	B73v5	chr9	149947013	149946753	3prime
R172A05	none	GRMZM2G414387	not in v5 genemodel	mr316a_R172A05	TTGTCAACACTCCAGCAAACGG	W22v2	chr6	116502084	116502521	3prime
R172B11	Zm00001eb351770	GRMZM2G179728	CDS	mr139a_R172B11	GTTCATGGTGACGTCGTTGGTG	W22v2	chr8	121199321	121199054	3prime
R172C10	Zm00001eb015890	GRMZM2G016480	CDS	mr634a_R172C10	CATGGAGATGGAGGCTGAGGAG	B73v5	chr1	55160434	55160786	3prime
R172F04	none	GRMZM2G181194	not in v5 genemodel	mr141a_R172F04	AGTGTTCCCATCCAGACTGAGC	W22v2	chr2	199619570	199619318	3prime
R173C02	Zm00001eb151270	GRMZM2G440529	CDS	mr1001a_R173C02a	ATTCCTTCACGACCAAGTTGCG	B73v5	chr3	195391660	195391280	3prime
R173G05	Zm00001eb432360	GRMZM2G143480	CDS	mr466a_R173G05	AGAGTCCTAGCAACGGTTTTGT	W22v2	chr10	144726447	144726879	3prime
R173G10	Zm00001eb121060	GRMZM2G077227	CDS	mr321a_R173G10	AGGGATCGTCGACACTTTGGTT	A188v1	chr3	6385151	6385454	5prime
R174C05	Zm00001eb255130	GRMZM2G335930	CDS	mr642a_R174C05	GATCCCGACCATCTGCTTCCTC	B73v5	chr5	216393024	216393324	3prime
R174C10	Zm00001eb137000	GRMZM2G112074	CDS	mr323a_R174C10	CGCTGATTTCTCCCTCTGGTCA	W22v2	chr3	131837757	131837441	3prime
R174G07	Zm00001eb017120	GRMZM2G038153	CDS	mr326a_R174G07	TCCTTCATGTAGCACTCCACGG	W22v2	chr1	61937941	61938218	3prime
R174H06	none	GRMZM2G001631	not in v5 genemodel	mr143b_R174H06	ACTACCCATCTCAATGCTGCAGA	W22v2	chr5	8979093	8979356	3prime
R175E12	Zm00001eb383120	GRMZM2G047867	CDS	mr1007a_R175E12b	GCTGGTTTAGTATGCATGGACACA	B73v5	chr9	66113687	66113369	3prime
R176D07	Zm00001eb063510	GRMZM2G156459	5'UTR	mr645a_R176D07	GCAACACGCGTGAGGAATTTCT	W22v2	chr1	304629142	304628741	3prime
R176G06	Zm00001eb056180	GRMZM2G179906	5'UTR	mr647a_R176G06	CTCGGGGATGCTCAAGGTGTTC	W22v2	chr1	280298126	280297878	3prime
R178G08	Zm00001eb368000	GRMZM2G310431	CDS	mr652a_R178G08	GAACCTGTGGAGAAGTGCTTGC	W22v2	chr8	175323119	175323228	3prime
R179H03	Zm00001eb319410	GRMZM2G338928	CDS	mr053a_R179H03	TTTGCCTCGTCCCATGAATTGC	B73v5	chr7	148569350	148569039	3prime
R180E10	Zm00001eb316270	GRMZM2G078779	CDS	mr328a_R180E10	CATACCACGGAAGGGCAGGAC	B73v5	chr7	136530722	136531131	3prime
R180H11	Zm00001eb330030	GRMZM2G027851	CDS	mr032a_R180H11	AAGTTGGACAAGGCAGAGGACA	A188v1	chr7	178305533	178305766	3prime
R181C12	Zm00001eb296130	GRMZM2G366795	CDS	mr656a_R181C12	GAGCACTGTCAGCCTACCATGA	B73v5	chr6	176485612	176485994	3prime
R181E01	Zm00001eb187630	GRMZM2G081310	CDS	mr1017a_R181E01b	AGGCTTGAAGAACACGGAGAGG	B73v5	chr4	162297766	162297488	3prime
R182A12	Zm00001eb322470	GRMZM2G076225	CDS	mr1021a_R182A12b	GCCAAATACAACATGCCGGTGA	A188v1	chr7	158692074	158691692	3prime
R182D03	Zm00001eb426370	GRMZM2G160069	CDS	mr012a_R182D03	TCGGCCTGTTCAGATTGATCGT	W22v2	chr10	131014536	131014839	3prime
R182E11	Zm00001eb313850	GRMZM2G052667	CDS	mr657a_R182E11	GCGACCAACATTATGCTCTCCG	W22v2	chr7	122811202	122810993	3prime
R182F12	Zm00001eb034780	GRMZM2G020478	CDS	mr470a_R182F12	GATCTCGGCAATGTAGAAGCGG	B73v5	chr1	191629473	191629783	3prime
R183A02	Zm00001eb293780	GRMZM2G360681	CDS	mr332a_R183A02	ACGTAGCTTCAGTCACAGGTCC	B73v5	chr6	172123111	172123403	3prime
R183D03	Zm00001eb099800	GRMZM2G036832	CDS	mr149a_R183D03	GAAACTCGTTCGGTGGCATCTG	B73v5	chr2	187662135	187661947	3prime
R185D10	Zm00001eb319410	GRMZM2G338928	CDS	mr662a_R185D10	CCTGAGAGGGAGTTCGTGCTAA	B73v5	chr7	148569335	148569600	3prime
R185F03	Zm00001eb369750	GRMZM2G159643	CDS	mr333a_R185F03	CACCACGAGAGAACAGACCGAT	B73v5	chr8	178386662	178386209	3prime
R186E02	Zm00001eb317410	GRMZM2G423567	CDS	mr342a_R187E02	TAGGAGGGGAGGGGTGATGAAA	B73v5	chr7	141742001	141742335	3prime
R186H03	none	GRMZM2G010389	not in v5 genemodel	mr152a_R187H03	CTTCGCGCACAACTTTTTCAGC	W22v2	chr10	23297502	23297871	3prime
R187E02	Zm00001eb063810	GRMZM2G113250	CDS	mr335a_R186E02	AGTTCTCACCCCAAAGCCTCTC	B73v5	chr1	303190175	303189819	3prime
R187H03	Zm00001eb311660	GRMZM2G010389	CDS	mr337a_R186H03	ACGTCTGACTTGAACCTAGGATCT	W22v2	chr7	106240466	106240117	3prime
R188G12	Zm00001eb006000	GRMZM2G445634	CDS	mr1028a_R188G12a	CTCTCATGGTCAAGCGTGGAGA	B73v5	chr1	17051827	17052161	3prime
R188H01	none	GRMZM2G147422	not in v5 genemodel	mr1032a_R188H01a	CCTAGTGTGGTAGTGCAGTGCT	A188v1	chr7	150451872	150452170	3prime
R189E01	Zm00001eb320520	GRMZM2G041394	CDS	mr1035a_R189E01a	CAAAACCTTCCAGAACGCCTCC	B73v5	chr7	152064712	152064257	3prime
R189H04	Zm00001eb320520	GRMZM2G041394	CDS	mr676a_R189H04	TTACTCGCCCAACCCCATCATT	B73v5	chr7	152065133	152065581	3prime
R191E10	Zm00001eb200470	GRMZM2G000608	CDS	mr678a_R191E10	ACCTCGCCCAAGTCATCTTCAT	B73v5	chr4	208039863	208040233	3prime
R192G06	Zm00001eb079200	GRMZM2G130109	CDS	mr679a_R192G06	ACCTGGAGACTACGTTCACAGC	B73v5	chr2	37958276	37958025	3prime
R193D10	Zm00001eb065750	GRMZM2G386643	CDS	mr345a_R193D10	TGACCCCCGACGAATGTAGAAC	W22v2	chr2	715379	715115	3prime
R193F12	Zm00001eb420740	GRMZM2G104649	5'UTR	mr347a_R193F12	CTATCCACCAAACCAGGCCTCA	W22v2	chr10	109077286	109077007	3prime
R193G04	Zm00001eb427930	GRMZM2G063972	CDS	mr350a_R193G04	AACCCAACCCCATGAGCTAGAC	W22v2	chr10	134714626	134715028	3prime
R193H08	Zm00001eb294650	GRMZM2G174906	CDS	mr351a_R193H08	CGCTTTTCCTTCGGTGAGACAC	B73v5	chr6	173695808	173695371	3prime
R194A02	Zm00001eb158920	GRMZM2G099382	CDS	mr1046a_R194A02b	TGCCATGTTCAGTCAGCGGTAT	B73v5	chr3	221418484	221418819	3prime
R195H03	Zm00001eb192730	none	CDS	mr1050a_R195H03b	GAAGAACGTCCCTAGGTCCCAC	B73v5	chr4	180337219	180337544	3prime
R196A04	Zm00001eb103030	GRMZM2G164956	CDS	mr353a_R196A04	TCCACACCTCTTCTCAATGCCA	W22v2	chr2	176001311	176001063	3prime
R196G06	Zm00001eb142620	GRMZM2G089952	CDS	mr1052a_R196G06a	TGCTAACATTTGTGTGCCGTCC	B73v5	chr3	159201365	159201618	3prime
R197A11	Zm00001eb068160	GRMZM2G395114	CDS	mr684a_R197A11	AGTAGATCGACGCCAGCTAAGC	W22v2	chr2	4957048	4957358	3prime
R197B06	Zm00001eb074680	GRMZM2G121223	CDS	mr355a_R197B06	GGCGAGGAAGAAAACGGTCATT	B73v5	chr2	21262881	21262390	3prime
