## Supplementary material for "Successful Predictive Modeling of Pollen Fitness Phenotypes Is Enabled by Measures of Expression Specificity": TransmissionRateData

### Sheet: Legend
Column Heading	Brief Explanation
allele	Ds-GFP insertion allele designation
logit_of_percentage	logit of transmission percentage [f(p) = ln(p/(1-p))]
estimated_transmission_rate	percent GFP transmission, estimated by GLM
fitness_class	three categories, based on transmission rate: <45% = strong fitness effect; >48% = no fitness effect; 45-48% = unused (mild or no effect)
lower_confidence_interval	lower 97.5% CI for estimated transmission rate
upper_confidence_interval	upper 97.5% CI for estimated transmission rate
raw_p_value	p-value calculated from Transmission Rate GLM (see Warman et al. 2020 for methods)
adj_p_value	p-value corrected for multiple testing using p.adjust function with method = "BH" (Benjamini-Hochberg)
mean_transmission_rate_ears	mean transmission rate for allele, averaged across ears
sd_transmission_rate_ears	standard deviation of transmission rate for allele, calculated across ears
count_ears	number of ears analyzed for allele
totalkernel	number of kernels counted for allele, totaled across ears
totalGFP	number of GFP fluorescent kernels counted for allele, totaled across ears
totalWT	number of nonGFP kernels counted for allele, totaled across ears

### Sheet: transmission_rate_glm_305
allele	logit_of_percentage	estimated_transmission_rate	fitness_class	lower_confidence_interval	upper_confidence_interval	raw_p_value	adj_p_value	mean_transmission_rate_ears	sd_transmission_rate_ears	count_ears	totalkernel	totalGFP	totalWT
R128C09	-4.82969	0.00792566	strong fitness effect	0.00455354	0.0137605	0	0	0.00943531	0.0110966	14	3659	29	3630
R138D08	-3.79291	0.0220336	strong fitness effect	0.0165841	0.0292204	0	0	0.0237367	0.0229069	20	4947	109	4838
R80C03	-2.79026	0.0578527	strong fitness effect	0.0493075	0.0677732	0	0	0.0541629	0.0363557	25	5756	333	5423
R71A11	-2.60691	0.0686952	strong fitness effect	0.0617371	0.0763736	0	0	0.0640467	0.0490634	55	10714	736	9978
R82C05	-2.11688	0.107467	strong fitness effect	0.0996138	0.115859	0	0	0.116067	0.0673203	37	13018	1399	11619
R31B03	-1.82047	0.139378	strong fitness effect	0.121393	0.159542	0	0	0.145861	0.0692544	12	2956	412	2544
R136E04	-1.64972	0.161147	strong fitness effect	0.144171	0.179703	0	0	0.163012	0.0597189	15	3835	618	3217
R84A12	-0.944363	0.28002	strong fitness effect	0.270628	0.289609	0	0	0.276366	0.0775856	84	20020	5606	14414
R82A03	-0.601967	0.353894	strong fitness effect	0.343849	0.364069	0	0	0.354832	0.0563415	69	20006	7080	12926
R141G10	-0.378962	0.406377	strong fitness effect	0.383848	0.429308	3.33067e-15	1.24424e-13	0.407731	0.0542296	19	4171	1695	2476
R102H01	-0.328526	0.418599	strong fitness effect	0.405812	0.431497	0	0	0.427824	0.100963	45	13194	5523	7671
R124H03	-0.294754	0.42684	strong fitness effect	0.407074	0.446843	1.21059e-12	3.72434e-11	0.42756	0.0339881	19	5529	2360	3169
R83B01	-0.294361	0.426936	strong fitness effect	0.412053	0.441953	0	0	0.423647	0.0607942	30	9786	4178	5608
R168D10	-0.285909	0.429006	strong fitness effect	0.411296	0.446899	1.28786e-14	4.49033e-13	0.430549	0.0389439	26	6909	2964	3945
R182F12	-0.27782	0.430988	strong fitness effect	0.405676	0.456667	1.66628e-07	2.90488e-06	0.437043	0.0483482	13	3369	1452	1917
R129B01	-0.275961	0.431444	strong fitness effect	0.413262	0.449813	3.96572e-13	1.29629e-11	0.437181	0.0597921	23	6564	2832	3732
R154F06	-0.272626	0.432263	strong fitness effect	0.409813	0.454993	6.59101e-09	1.37884e-07	0.431855	0.0485515	14	4296	1857	2439
R24A03	-0.260065	0.435348	strong fitness effect	0.408832	0.462238	2.75945e-06	4.50997e-05	0.429024	0.0460334	14	3078	1340	1738
R181C12	-0.253831	0.436881	strong fitness effect	0.413399	0.460649	2.2565e-07	3.80693e-06	0.43916	0.0328204	14	3937	1720	2217
R57B04	-0.234276	0.441697	strong fitness effect	0.41339	0.470389	7.22116e-05	0.00107905	0.441404	0.04208	10	2710	1197	1513
R04A02	-0.218065	0.445699	strong fitness effect	0.430556	0.460943	3.71947e-12	1.08071e-10	0.449175	0.039033	28	9567	4264	5303
R22F01	-0.217051	0.445949	strong fitness effect	0.422963	0.469169	5.45493e-06	8.64524e-05	0.460512	0.0605364	16	4135	1844	2291
R49F11	-0.207301	0.44836	strong fitness effect	0.433754	0.463055	7.01084e-12	1.92982e-10	0.450588	0.0414765	29	10302	4619	5683
R86G04	-0.204955	0.44894	strong fitness effect	0.430839	0.467177	4.56654e-08	8.52964e-07	0.454868	0.0550519	21	6698	3007	3691
R33F03	-0.194676	0.451484	unused (mild or no effect)	0.434923	0.468154	1.30926e-08	2.63363e-07	0.455304	0.0327208	26	8018	3620	4398
R174H06	-0.184308	0.454053	unused (mild or no effect)	0.445061	0.463075	0	0	0.457068	0.0672043	81	27325	12407	14918
R134B11	-0.172428	0.456999	unused (mild or no effect)	0.430749	0.483491	0.00148692	0.0194414	0.459683	0.0292066	12	3186	1456	1730
R60D09	-0.166825	0.45839	unused (mild or no effect)	0.404071	0.513717	0.140267	0.773428	0.449878	0.0260297	2	733	336	397
R96C12	-0.165905	0.458618	unused (mild or no effect)	0.446129	0.47116	1.12206e-10	2.66744e-09	0.464262	0.0799342	52	14173	6500	7673
R113F06	-0.163537	0.459207	unused (mild or no effect)	0.438034	0.480527	0.000180983	0.00255822	0.456389	0.0392016	18	4915	2257	2658
R108G07	-0.161351	0.45975	unused (mild or no effect)	0.397673	0.523101	0.21279	0.861476	0.461895	0.00969382	2	559	257	302
R95D10	-0.160783	0.459891	unused (mild or no effect)	0.445695	0.474151	3.79597e-08	7.35294e-07	0.460213	0.0348323	29	10970	5045	5925
R132A05	-0.152024	0.462067	unused (mild or no effect)	0.436421	0.487915	0.00405358	0.0471116	0.462966	0.0339356	12	3348	1547	1801
R88H05	-0.146331	0.463482	unused (mild or no effect)	0.439873	0.487256	0.00262927	0.0335392	0.463278	0.0386683	15	3957	1834	2123
R80C08	-0.145236	0.463755	unused (mild or no effect)	0.437628	0.490082	0.00700395	0.0718248	0.462412	0.0321478	13	3228	1497	1731
R108G04	-0.143993	0.464064	unused (mild or no effect)	0.43853	0.489788	0.00621308	0.0663151	0.464477		12	3381	1569	1812
R197B06	-0.141812	0.464606	unused (mild or no effect)	0.441152	0.488218	0.00332647	0.0395397	0.465897	0.029545	15	4012	1864	2148
R170B08	-0.135951	0.466065	unused (mild or no effect)	0.442194	0.490092	0.00566472	0.0617219	0.464728	0.0320474	15	3875	1806	2069
R175E12	-0.134055	0.466536	unused (mild or no effect)	0.443307	0.489912	0.00504409	0.056129	0.469844	0.0558473	14	4094	1910	2184
R62H10	-0.133912	0.466572	unused (mild or no effect)	0.427075	0.506492	0.100672	0.612703	0.469113	0.0276831	6	1406	656	750
R148C12	-0.131859	0.467083	unused (mild or no effect)	0.431761	0.502738	0.0703475	0.47983	0.46399	0.0531284	6	1762	823	939
R67C09	-0.130342	0.467461	unused (mild or no effect)	0.449949	0.485053	0.000292604	0.00402715	0.468681	0.0335288	19	7222	3376	3846
R182D03	-0.128162	0.468003	unused (mild or no effect)	0.44337	0.492794	0.0114468	0.112956	0.472252	0.0466117	13	3641	1704	1937
R93A06	-0.127	0.468293	unused (mild or no effect)	0.447513	0.489183	0.00294853	0.0358623	0.46958	0.0287711	17	5125	2400	2725
R92F08	-0.126251	0.468479	unused (mild or no effect)	0.450437	0.486604	0.000659822	0.00884838	0.46735	0.0385424	22	6805	3188	3617
R108E12	-0.124847	0.468829	unused (mild or no effect)	0.440627	0.497231	0.0314956	0.288986	0.468677	0.0312306	11	2775	1301	1474
R145B04	-0.124772	0.468847	unused (mild or no effect)	0.44489	0.492949	0.0113262	0.112956	0.469882	0.0368039	17	3852	1806	2046
R132G08	-0.122948	0.469302	unused (mild or no effect)	0.455199	0.483453	2.1647e-05	0.000332982	0.470008	0.0409931	33	11157	5236	5921
R168D04	-0.1207	0.469862	unused (mild or no effect)	0.446484	0.493372	0.0120158	0.116376	0.471814	0.0340769	12	4048	1902	2146
R153F05	-0.117922	0.470554	unused (mild or no effect)	0.434544	0.506872	0.111966	0.658352	0.468497	0.0249787	6	1698	799	899
R84C01	-0.114286	0.47146	unused (mild or no effect)	0.443205	0.499898	0.0491877	0.395771	0.472074	0.0408475	11	2768	1305	1463
R131H11	-0.1131	0.471755	unused (mild or no effect)	0.440899	0.502828	0.0747894	0.495125	0.470104	0.0459699	9	2319	1094	1225
R130H01	-0.112555	0.471891	unused (mild or no effect)	0.428639	0.51557	0.207075	0.861476	0.463635	0.0381253	6	1174	554	620
R195H03	-0.109373	0.472684	unused (mild or no effect)	0.449745	0.495739	0.0202426	0.189052	0.47331	0.0342221	15	4210	1990	2220
R189E01	-0.108726	0.472845	unused (mild or no effect)	0.447286	0.498548	0.0383988	0.340383	0.472824	0.0377948	10	3388	1602	1786
R69D04	-0.107292	0.473203	unused (mild or no effect)	0.446312	0.500249	0.0521459	0.40101	0.477735	0.0524813	10	3060	1448	1612
R06H01	-0.102888	0.474301	unused (mild or no effect)	0.43643	0.51247	0.186852	0.861476	0.475058	0.0377129	6	1537	729	808
R02D11	-0.101244	0.474711	unused (mild or no effect)	0.438046	0.511649	0.179552	0.861476	0.46453	0.0218355	7	1641	779	862
R196G06	-0.0997193	0.475091	unused (mild or no effect)	0.451109	0.499188	0.0427724	0.360806	0.48138	0.0287728	14	3854	1831	2023
R141F11	-0.0981053	0.475493	unused (mild or no effect)	0.448942	0.502184	0.071907	0.482146	0.477822	0.044988	12	3142	1494	1648
R167G06	-0.0962099	0.475966	unused (mild or no effect)	0.443687	0.508447	0.146919	0.783458	0.482801	0.0396035	7	2122	1010	1112
R178G08	-0.0950061	0.476266	unused (mild or no effect)	0.449698	0.50297	0.0814823	0.526114	0.475956	0.0262114	11	3139	1495	1644
R121G03	-0.0912616	0.4772	unused (mild or no effect)	0.45295	0.501559	0.0665596	0.47983	0.475706	0.0260986	13	3772	1800	1972
R52E07	-0.0908809	0.477295	unused (mild or no effect)	0.453767	0.500925	0.0596617	0.43948	0.477215	0.0239841	10	4008	1913	2095
R193G04	-0.0895051	0.477639	unused (mild or no effect)	0.446177	0.509279	0.165928	0.842528	0.479868	0.0293925	7	2236	1068	1168
R107C05	-0.0869333	0.47828	unused (mild or no effect)	0.446793	0.509941	0.178699	0.861476	0.477789	0.0446826	7	2233	1068	1165
R93C03	-0.0866861	0.478342	unused (mild or no effect)	0.449576	0.507252	0.141968	0.773428	0.479611	0.0305515	7	2678	1281	1397
R98F09	-0.0857851	0.478567	unused (mild or no effect)	0.461697	0.495485	0.0130431	0.124028	0.478654	0.0423877	24	7815	3740	4075
R111G02	-0.0855291	0.478631	unused (mild or no effect)	0.457419	0.49992	0.0491455	0.395771	0.47859	0.0393987	16	4937	2363	2574
R103F11	-0.0843637	0.478922	unused (mild or no effect)	0.445982	0.512045	0.212244	0.861476	0.478105	0.0199621	8	2040	977	1063
R106E07	-0.0835051	0.479136	unused (mild or no effect)	0.45351	0.504872	0.112033	0.658352	0.478814	0.0211207	7	3379	1619	1760
R34C11	-0.0834225	0.479156	unused (mild or no effect)	0.455822	0.502582	0.0811514	0.526114	0.477465	0.0310969	9	4078	1954	2124
R103C03	-0.0792608	0.480195	no fitness effect	0.454952	0.505539	0.125587	0.713935	0.480054	0.0317069	11	3484	1673	1811
R146A05	-0.0775947	0.480611	no fitness effect	0.444555	0.51687	0.294581	0.975099	0.484878	0.0283746	7	1702	818	884
R31B01	-0.0747299	0.481326	no fitness effect	0.45225	0.510529	0.210048	0.861476	0.484925	0.0331764	8	2624	1263	1361
R89F03	-0.0716919	0.482085	no fitness effect	0.449966	0.514352	0.276475	0.963976	0.47824	0.0426258	7	2149	1036	1113
R193D10	-0.0709196	0.482278	no fitness effect	0.453349	0.511325	0.231721	0.911205	0.481376	0.029366	9	2652	1279	1373
R113E02	-0.070255	0.482443	no fitness effect	0.449789	0.515249	0.29419	0.975099	0.480445	0.020371	8	2079	1003	1076
R55D07	-0.0687192	0.482827	no fitness effect	0.455744	0.510011	0.215603	0.861476	0.484361	0.0415202	9	3028	1462	1566
R88D04	-0.0680811	0.482986	no fitness effect	0.449433	0.516694	0.322518	0.977133	0.483283	0.039526	7	1969	951	1018
R32B05	-0.0666749	0.483337	no fitness effect	0.459909	0.506839	0.164611	0.842528	0.482487	0.0350582	10	4051	1958	2093
R83G05	-0.066568	0.483364	no fitness effect	0.438189	0.528813	0.473326	0.997215	0.483807	0.0470582	5	1082	523	559
R158C10	-0.065991	0.483508	no fitness effect	0.45466	0.512467	0.264307	0.963976	0.480873	0.0397442	9	2668	1290	1378
R45A11	-0.0659814	0.483511	no fitness effect	0.449173	0.518005	0.348811	0.997215	0.487314	0.0240266	6	1880	909	971
R80E09	-0.0655846	0.48361	no fitness effect	0.454349	0.512984	0.274087	0.963976	0.484142	0.0389325	9	2593	1254	1339
R172C10	-0.0650518	0.483743	no fitness effect	0.455417	0.512173	0.262359	0.963976	0.484907	0.0191764	10	2768	1339	1429
R171H11	-0.0647329	0.483822	no fitness effect	0.443024	0.524838	0.439618	0.997215	0.479399	0.031384	5	1329	643	686
R31A02	-0.0634015	0.484155	no fitness effect	0.448093	0.520383	0.391376	0.997215	0.483824	0.0280358	6	1704	825	879
R71B08	-0.0625718	0.484362	no fitness effect	0.454136	0.514704	0.31241	0.977133	0.479455	0.048268	8	2430	1177	1253
R174G07	-0.0622423	0.484444	no fitness effect	0.455762	0.513229	0.2895	0.975099	0.479601	0.0305962	10	2700	1308	1392
R150H02	-0.0613785	0.48466	no fitness effect	0.455292	0.514135	0.307697	0.977133	0.484336	0.0384106	10	2575	1248	1327
R76A12	-0.0611042	0.484729	no fitness effect	0.456474	0.513081	0.291092	0.975099	0.476322	0.0453314	11	2783	1349	1434
R70A06	-0.0609425	0.484769	no fitness effect	0.457788	0.511839	0.270099	0.963976	0.474384	0.051363	15	3053	1480	1573
R127F10	-0.0607276	0.484823	no fitness effect	0.463088	0.506615	0.172215	0.857796	0.486885	0.0206547	16	4711	2284	2427
R167H12	-0.0601274	0.484973	no fitness effect	0.446078	0.52405	0.451158	0.997215	0.481998	0.0236181	6	1464	710	754
R116D10	-0.0598265	0.485048	no fitness effect	0.448637	0.521618	0.423011	0.997215	0.485619	0.034774	5	1672	811	861
R98H09	-0.0596136	0.485101	no fitness effect	0.461399	0.50887	0.219203	0.868509	0.483051	0.0432174	10	3960	1921	2039
R65E02	-0.0587835	0.485308	no fitness effect	0.458517	0.512185	0.283973	0.975099	0.491513	0.0267546	9	3097	1503	1594
R50G12	-0.0586248	0.485348	no fitness effect	0.440357	0.530578	0.525752	0.997215	0.48544	0.0177452	4	1092	530	562
R127E02	-0.0571842	0.485708	no fitness effect	0.463326	0.508147	0.211873	0.861476	0.486856	0.0365269	15	4443	2158	2285
R35C05	-0.0564621	0.485888	no fitness effect	0.450851	0.521065	0.431794	0.997215	0.485574	0.0235366	7	1807	878	929
R101B03	-0.0553949	0.486155	no fitness effect	0.459702	0.512685	0.306383	0.977133	0.490728	0.0452531	9	3178	1545	1633
R96B12	-0.0553597	0.486164	no fitness effect	0.46968	0.502677	0.100536	0.612703	0.48582	0.0389265	24	8203	3988	4215
R180H11	-0.0548898	0.486281	no fitness effect	0.459169	0.513474	0.322749	0.977133	0.482048	0.0570425	11	3025	1471	1554
R162F01	-0.0542629	0.486438	no fitness effect	0.441718	0.531375	0.554465	0.997215	0.489046	0.0369465	4	1106	538	568
R87A01	-0.0537664	0.486562	no fitness effect	0.454482	0.518752	0.413298	0.997215	0.48009	0.0428182	9	2158	1050	1108
R173C02	-0.0532644	0.486687	no fitness effect	0.455548	0.51793	0.403677	0.997215	0.485388	0.0242184	9	2291	1115	1176
R92C01	-0.0531902	0.486706	no fitness effect	0.459852	0.513637	0.33328	0.997215	0.48593	0.0431529	14	3084	1501	1583
R94A07	-0.0528801	0.486783	no fitness effect	0.453506	0.520177	0.437997	0.997215	0.494571	0.0495162	9	2005	976	1029
R77F09	-0.0526076	0.486851	no fitness effect	0.464288	0.509468	0.254493	0.943969	0.490941	0.0312672	13	4373	2129	2244
R189H04	-0.0524902	0.48688	no fitness effect	0.446695	0.527237	0.524226	0.997215	0.485289	0.0280399	5	1372	668	704
R106F04	-0.0519104	0.487025	no fitness effect	0.460494	0.51363	0.339159	0.997215	0.487256	0.025906	9	3160	1539	1621
R111E08	-0.0515513	0.487115	no fitness effect	0.449779	0.524596	0.500608	0.997215	0.483461	0.0528609	5	1591	775	816
R91F02	-0.0512591	0.487188	no fitness effect	0.459982	0.51447	0.357361	0.997215	0.486286	0.0233582	10	3005	1464	1541
R193H08	-0.0505669	0.487361	no fitness effect	0.453855	0.520981	0.461327	0.997215	0.484081	0.0336876	6	1978	964	1014
R107D01	-0.048581	0.487857	no fitness effect	0.448064	0.527804	0.551556	0.997215	0.481133	0.0239355	6	1400	683	717
R37D09	-0.046957	0.488263	no fitness effect	0.442678	0.534044	0.615684	0.997215	0.490954	0.0213498	6	1065	520	545
R172A05	-0.046251	0.488439	no fitness effect	0.458141	0.518822	0.455894	0.997215	0.482685	0.0388159	8	2422	1183	1239
R113B09	-0.0460646	0.488486	no fitness effect	0.463173	0.513858	0.373791	0.997215	0.482374	0.0520822	14	3474	1697	1777
R73F05	-0.0456353	0.488593	no fitness effect	0.451093	0.526222	0.552619	0.997215	0.484337	0.0356318	6	1578	771	807
R101C04	-0.0446941	0.488828	no fitness effect	0.454039	0.523727	0.530545	0.997215	0.493796	0.0473877	6	1835	897	938
R152C08	-0.0443969	0.488903	no fitness effect	0.45191	0.526017	0.558055	0.997215	0.493117	0.0311884	6	1622	793	829
R80E06	-0.0439095	0.489024	no fitness effect	0.458958	0.519171	0.475582	0.997215	0.488895	0.0234829	8	2460	1203	1257
R106H03	-0.0426368	0.489342	no fitness effect	0.45759	0.521181	0.511907	0.997215	0.4932	0.0265491	11	2205	1079	1126
R120G05	-0.0424392	0.489392	no fitness effect	0.457019	0.521854	0.521993	0.997215	0.488609	0.0288555	6	2121	1038	1083
R121D02	-0.0421637	0.489461	no fitness effect	0.463191	0.515788	0.432736	0.997215	0.483336	0.0402967	13	3226	1579	1647
R41F01	-0.0420933	0.489478	no fitness effect	0.464143	0.514868	0.416694	0.997215	0.490083	0.027154	8	3469	1698	1771
R63A03	-0.042014	0.489498	no fitness effect	0.461352	0.517711	0.465719	0.997215	0.489854	0.0356903	9	2809	1375	1434
R192G06	-0.0406755	0.489833	no fitness effect	0.453388	0.526386	0.585846	0.997215	0.484047	0.0256297	6	1672	819	853
R87F07	-0.0393924	0.490153	no fitness effect	0.420857	0.55983	0.782643	0.997215	0.48743	0.0177764	2	457	224	233
R72D11	-0.0388984	0.490277	no fitness effect	0.465576	0.515024	0.441308	0.997215	0.489698	0.0240712	9	3651	1790	1861
R183D03	-0.0379005	0.490526	no fitness effect	0.472139	0.508939	0.313222	0.977133	0.491225	0.0336882	19	6597	3236	3361
R91E07	-0.0374637	0.490635	no fitness effect	0.460536	0.520802	0.543027	0.997215	0.489501	0.0401642	10	2456	1205	1251
R171F03	-0.0371351	0.490717	no fitness effect	0.460079	0.521426	0.553677	0.997215	0.489388	0.0222849	8	2370	1163	1207
R185D10	-0.0364961	0.490877	no fitness effect	0.454715	0.527135	0.622131	0.997215	0.487212	0.034194	6	1699	834	865
R02D02	-0.0363452	0.490915	no fitness effect	0.464725	0.517155	0.497459	0.997215	0.492821	0.0121563	9	3247	1594	1653
R96E01	-0.0361797	0.490956	no fitness effect	0.453079	0.528937	0.640969	0.997215	0.486746	0.0182527	6	1548	760	788
R96E03	-0.035953	0.491013	no fitness effect	0.468908	0.513153	0.42629	0.997215	0.492305	0.0149797	12	4562	2240	2322
R103E04	-0.0358894	0.491029	no fitness effect	0.476948	0.505124	0.212198	0.861476	0.487509	0.050126	33	11258	5528	5730
R173G10	-0.0335386	0.491616	no fitness effect	0.463431	0.519854	0.560746	0.997215	0.490424	0.0305505	9	2803	1378	1425
R99B02	-0.0330245	0.491745	no fitness effect	0.466982	0.516548	0.514256	0.997215	0.489767	0.0171499	10	3634	1787	1847
R10G04	-0.032326	0.491919	no fitness effect	0.464535	0.519352	0.563826	0.997215	0.484884	0.050875	10	2970	1461	1509
R174C10	-0.0320727	0.491983	no fitness effect	0.463496	0.520521	0.582026	0.997215	0.497609	0.040317	11	2744	1350	1394
R118F07	-0.0318498	0.492038	no fitness effect	0.432766	0.551535	0.793712	0.997215	0.493829	0.0214909	2	628	309	319
R197A11	-0.0309789	0.492256	no fitness effect	0.453579	0.531026	0.695712	0.997215	0.491267	0.0481488	5	1485	731	754
R110H08	-0.0309622	0.49226	no fitness effect	0.458383	0.526208	0.655189	0.997215	0.492013	0.0293246	6	1938	954	984
R63F09	-0.0302349	0.492442	no fitness effect	0.471652	0.513258	0.476737	0.997215	0.490962	0.0184946	12	5160	2541	2619
R107C12	-0.0297502	0.492563	no fitness effect	0.475999	0.509143	0.379336	0.997215	0.492967	0.0301615	21	8135	4007	4128
R47G02	-0.0292872	0.492679	no fitness effect	0.448964	0.536506	0.743709	0.997215	0.490743	0.0223727	4	1161	572	589
R06C04	-0.0287635	0.49281	no fitness effect	0.477331	0.508302	0.362994	0.997215	0.491577	0.0385018	25	9318	4592	4726
R78G02	-0.0285462	0.492864	no fitness effect	0.446932	0.538917	0.761735	0.997215	0.498141	0.0532307	7	1051	518	533
R186H03	-0.0272632	0.493185	no fitness effect	0.456072	0.530373	0.719706	0.997215	0.492826	0.0323404	7	1614	796	818
R188H01	-0.0267702	0.493308	no fitness effect	0.464123	0.522538	0.653781	0.997215	0.492478	0.0390664	10	2615	1290	1325
R174C05	-0.0265564	0.493361	no fitness effect	0.453957	0.532848	0.742051	0.997215	0.494595	0.0489179	6	1431	706	725
R127H07	-0.0258264	0.493544	no fitness effect	0.453621	0.533549	0.752058	0.997215	0.4932	0.0252192	6	1394	688	706
R83A02	-0.0256847	0.493579	no fitness effect	0.474412	0.512765	0.511922	0.997215	0.492046	0.0308202	17	6074	2998	3076
R01G01	-0.0251829	0.493705	no fitness effect	0.470467	0.516969	0.595943	0.997215	0.494972	0.0394634	11	4130	2039	2091
R06G11	-0.0247632	0.49381	no fitness effect	0.461252	0.52642	0.710041	0.997215	0.490217	0.0443872	7	2100	1037	1063
R176D07	-0.0243285	0.493918	no fitness effect	0.465262	0.522615	0.67801	0.997215	0.493215	0.0406502	8	2713	1340	1373
R52B02	-0.0241299	0.493968	no fitness effect	0.46664	0.521332	0.665838	0.997215	0.486875	0.0437175	11	2984	1474	1510
R61C12	-0.0230147	0.494247	no fitness effect	0.459329	0.52922	0.747351	0.997215	0.493485	0.0187522	6	1825	902	923
R07F07	-0.0220597	0.494485	no fitness effect	0.449321	0.53974	0.811567	0.997215	0.49248	0.0259989	4	1088	538	550
R125E02	-0.0214433	0.494639	no fitness effect	0.4617	0.527625	0.750287	0.997215	0.493333	0.0222943	6	2052	1015	1037
R02H02	-0.0214069	0.494648	no fitness effect	0.47301	0.516307	0.628273	0.997215	0.494915	0.0319978	12	4765	2357	2408
R77H05	-0.0208752	0.494781	no fitness effect	0.469701	0.519888	0.683836	0.997215	0.496108	0.0519902	10	3545	1754	1791
R187E02	-0.0188756	0.495281	no fitness effect	0.466276	0.524318	0.75025	0.997215	0.495187	0.0392455	8	2649	1312	1337
R128D01	-0.0175303	0.495618	no fitness effect	0.453538	0.537759	0.838759	0.997215	0.48823	0.0273426	6	1255	622	633
R72C04	-0.017013	0.495747	no fitness effect	0.468205	0.523315	0.7625	0.997215	0.493641	0.0330563	9	2939	1457	1482
R107F06	-0.0155413	0.496115	no fitness effect	0.459641	0.53263	0.83501	0.997215	0.505803	0.0421327	8	1673	830	843
R80B03	-0.0153641	0.496159	no fitness effect	0.473705	0.518629	0.737694	0.997215	0.496562	0.030236	12	4426	2196	2230
R191E10	-0.0149561	0.496261	no fitness effect	0.457374	0.535194	0.850916	0.997215	0.500353	0.0311345	5	1471	730	741
R65F01	-0.0144499	0.496388	no fitness effect	0.465613	0.52719	0.818353	0.997215	0.496801	0.031359	7	2353	1168	1185
R69E02	-0.0139554	0.496511	no fitness effect	0.467897	0.525148	0.81141	0.997215	0.492514	0.0436106	9	2723	1352	1371
R90D03	-0.0135851	0.496604	no fitness effect	0.455638	0.537616	0.871284	0.997215	0.500256	0.0265877	5	1325	658	667
R35A08	-0.0132015	0.4967	no fitness effect	0.46957	0.523849	0.811802	0.997215	0.495548	0.0205157	8	3030	1505	1525
R180E10	-0.0120316	0.496992	no fitness effect	0.464881	0.529128	0.854593	0.997215	0.49833	0.0272211	7	2161	1074	1087
R83C02	-0.0119906	0.497002	no fitness effect	0.460469	0.533568	0.872521	0.997215	0.496344	0.0227094	5	1668	829	839
R12F11	-0.0117097	0.497073	no fitness effect	0.460968	0.533208	0.87401	0.997215	0.521685	0.0719458	8	1708	849	859
R66F02	-0.0105923	0.497352	no fitness effect	0.464598	0.530129	0.874321	0.997215	0.492109	0.0511734	8	2077	1033	1044
R150E12	-0.00949374	0.497627	no fitness effect	0.455681	0.539606	0.911938	0.997215	0.511143	0.0448441	5	1264	629	635
R124C05	-0.00941183	0.497647	no fitness effect	0.468077	0.527234	0.876247	0.997215	0.495569	0.0213006	7	2550	1269	1281
R76A11	-0.00908507	0.497729	no fitness effect	0.459722	0.535762	0.906974	0.997215	0.4973	0.0325545	8	1541	767	774
R37A04	-0.00900907	0.497748	no fitness effect	0.472683	0.522823	0.860349	0.997215	0.49812	0.0371965	8	3552	1768	1784
R91C03	-0.00885942	0.497785	no fitness effect	0.462666	0.532926	0.901819	0.997215	0.498884	0.0304421	7	1806	899	907
R121C02	-0.00805373	0.497987	no fitness effect	0.443442	0.552579	0.94258	0.997215	0.494097	0.0416546	3	745	371	374
R12H07	-0.00789894	0.498025	no fitness effect	0.468349	0.527716	0.896381	0.997215	0.504172	0.0432766	7	2532	1261	1271
R39B06	-0.0076046	0.498099	no fitness effect	0.445083	0.551158	0.944201	0.997215	0.498663	0.0331141	2	789	393	396
R140D12	-0.00755354	0.498112	no fitness effect	0.467524	0.528714	0.903834	0.997215	0.500081	0.0211036	7	2383	1187	1196
R92A10	-0.00747606	0.498131	no fitness effect	0.479079	0.517188	0.847624	0.997215	0.496432	0.0434663	15	6153	3065	3088
R112C11	-0.00708147	0.49823	no fitness effect	0.464656	0.531819	0.917828	0.997215	0.498958	0.0224413	6	1977	985	992
R116E09	-0.00695521	0.498261	no fitness effect	0.477491	0.519038	0.869764	0.997215	0.50098	0.050583	15	5176	2579	2597
R22A03	-0.00585455	0.498536	no fitness effect	0.476115	0.520964	0.898277	0.997215	0.499233	0.0467727	11	4441	2214	2227
R153C07	-0.0047506	0.498812	no fitness effect	0.456842	0.5408	0.955884	0.997215	0.493878	0.0404317	5	1263	630	633
R121D03	-0.00468385	0.498829	no fitness effect	0.462714	0.534956	0.949427	0.997215	0.495629	0.0259973	5	1708	852	856
R27E01	-0.00437637	0.498906	no fitness effect	0.474197	0.52362	0.930906	0.997215	0.500557	0.0340262	10	3656	1824	1832
R100G07	-0.00430108	0.498925	no fitness effect	0.464311	0.533548	0.951534	0.997215	0.500979	0.0492744	6	1860	928	932
R04G10	-0.00303337	0.499242	no fitness effect	0.475486	0.523001	0.950153	0.997215	0.508075	0.0411613	10	3956	1975	1981
R44E07	-0.00258509	0.499354	no fitness effect	0.468356	0.530356	0.967449	0.997215	0.496094	0.0330343	7	2321	1159	1162
R84E05	-0.00258065	0.499355	no fitness effect	0.445851	0.552873	0.98122	0.997215	0.508853	0.0402627	4	775	387	388
R182E11	-0.002574	0.499356	no fitness effect	0.461498	0.537222	0.973477	0.997215	0.494539	0.0420109	5	1554	776	778
R164E11	-0.0015444	0.499614	no fitness effect	0.458157	0.541076	0.985471	0.997215	0.498404	0.040285	4	1295	647	648
R91F10	-0.00136333	0.499659	no fitness effect	0.460697	0.538625	0.986349	0.997215	0.501525	0.0375415	5	1467	733	734
R08A07	-0.00124844	0.499688	no fitness effect	0.473294	0.526083	0.981527	0.997215	0.499392	0.0493245	8	3204	1601	1603
R181E01	-0.00104221	0.499739	no fitness effect	0.465657	0.533824	0.988064	0.997215	0.499033	0.0491813	6	1919	959	960
R52H03	7.37257e-17	0.5	no fitness effect	0.456168	0.543832	1	1	0.49706	0.0341074	5	1158	579	579
R76E11	1.06252e-15	0.5	no fitness effect	0.151004	0.848996	1	1	0.5	0	2	12	6	6
R41A12	0.000597193	0.500149	no fitness effect	0.474331	0.525967	0.990965	0.997215	0.499789	0.0162042	9	3349	1675	1674
R126E11	0.00160901	0.500402	no fitness effect	0.458085	0.542713	0.98517	0.997215	0.501769	0.011216	5	1243	622	621
R88B08	0.00175902	0.50044	no fitness effect	0.474856	0.526021	0.973147	0.997215	0.504068	0.0312717	9	3411	1707	1704
R91F11	0.00203046	0.500508	no fitness effect	0.479211	0.521802	0.96276	0.997215	0.500152	0.0361498	12	4925	2465	2460
R119D08	0.00248756	0.500622	no fitness effect	0.463395	0.537842	0.973926	0.997215	0.495852	0.0238002	7	1608	805	803
R179H03	0.00265252	0.500663	no fitness effect	0.462226	0.539092	0.973076	0.997215	0.500941	0.0331439	5	1508	755	753
R23D05	0.0032147	0.500804	no fitness effect	0.478157	0.523447	0.944582	0.997215	0.50128	0.0224126	11	4355	2181	2174
R182A12	0.00451061	0.501128	no fitness effect	0.469406	0.53284	0.94452	0.997215	0.500716	0.0239012	8	2217	1111	1106
R77G11	0.00539812	0.50135	no fitness effect	0.462574	0.540108	0.945713	0.997215	0.501056	0.016163	5	1482	743	739
R87A03	0.00557669	0.501394	no fitness effect	0.4776	0.525182	0.908628	0.997215	0.497364	0.0235898	11	3945	1978	1967
R172F04	0.00575896	0.50144	no fitness effect	0.471142	0.531727	0.925873	0.997215	0.501201	0.0261021	8	2431	1219	1212
R112E11	0.00624352	0.501561	no fitness effect	0.453457	0.549636	0.949433	0.997215	0.51186	0.039954	5	961	482	479
R64F11	0.00632914	0.501582	no fitness effect	0.459609	0.543534	0.941225	0.997215	0.501873	0.0179973	6	1264	634	630
R137A10	0.00632914	0.501582	no fitness effect	0.467286	0.535864	0.928049	0.997215	0.511804	0.0508076	10	1896	951	945
R83B04	0.00646554	0.501616	no fitness effect	0.466953	0.536264	0.927279	0.997215	0.497078	0.0423112	5	1856	931	925
R153E10	0.00704228	0.501761	no fitness effect	0.470422	0.533085	0.912419	0.997215	0.50192	0.0367382	7	2272	1140	1132
R01C02	0.00773698	0.501934	no fitness effect	0.475105	0.528752	0.887723	0.997215	0.503587	0.0244103	9	3102	1557	1545
R23F05	0.00916837	0.502292	no fitness effect	0.464085	0.540472	0.90655	0.997215	0.5054	0.03355	5	1527	767	760
R12C02	0.00974429	0.502436	no fitness effect	0.465586	0.53926	0.897059	0.997215	0.501725	0.0241812	5	1642	825	817
R31H05	0.0101041	0.502526	no fitness effect	0.476763	0.528275	0.847704	0.997215	0.50309	0.0239084	9	3365	1691	1674
R83H05	0.0102146	0.502554	no fitness effect	0.454883	0.550178	0.916597	0.997215	0.500464	0.0146384	3	979	492	487
R150G08	0.0105573	0.502639	no fitness effect	0.466473	0.538778	0.88642	0.997215	0.501114	0.0318876	7	1705	857	848
R56C11	0.0113961	0.502849	no fitness effect	0.463007	0.542655	0.888728	0.997215	0.496818	0.0355003	6	1404	706	698
R81E02	0.0125107	0.503128	no fitness effect	0.483689	0.522557	0.752558	0.997215	0.50348	0.0380495	17	5915	2976	2939
R86C02	0.0129132	0.503228	no fitness effect	0.474108	0.532327	0.828123	0.997215	0.497808	0.0310129	9	2633	1325	1308
R117C11	0.0139213	0.50348	no fitness effect	0.46751	0.539415	0.849784	0.997215	0.503713	0.0246808	5	1724	868	856
R21D01	0.0141345	0.503534	no fitness effect	0.467289	0.539741	0.848652	0.997215	0.500102	0.0301862	6	1698	855	843
R35A03	0.0151152	0.503779	no fitness effect	0.485397	0.52215	0.68707	0.997215	0.49923	0.0378272	18	6616	3333	3283
R11B05	0.0164859	0.504121	no fitness effect	0.487779	0.520455	0.621156	0.997215	0.50435	0.0325126	25	8371	4220	4151
R26G07	0.0170374	0.504259	no fitness effect	0.483914	0.52459	0.681647	0.997215	0.503217	0.0338371	14	5400	2723	2677
R128F11	0.0181467	0.504537	no fitness effect	0.484595	0.524464	0.65576	0.997215	0.502142	0.0327537	22	5621	2836	2785
R134A03	0.0181625	0.504541	no fitness effect	0.476057	0.532995	0.754858	0.997215	0.506353	0.0414082	8	2753	1389	1364
R65A10	0.0182739	0.504568	no fitness effect	0.484153	0.524969	0.661042	0.997215	0.502203	0.0389172	15	5363	2706	2657
R170F08	0.0187579	0.504689	no fitness effect	0.468524	0.540805	0.799609	0.997215	0.502791	0.0301432	5	1706	861	845
R65A07	0.0196085	0.504902	no fitness effect	0.470037	0.53972	0.783095	0.997215	0.498779	0.0323678	7	1836	927	909
R126D09	0.0223723	0.505593	no fitness effect	0.473983	0.537158	0.728939	0.997215	0.51249	0.0431475	8	2235	1130	1105
R52C09	0.0224308	0.505607	no fitness effect	0.479224	0.53196	0.677126	0.997215	0.501541	0.051204	13	3210	1623	1587
R24D03	0.0224969	0.505624	no fitness effect	0.481159	0.530062	0.652413	0.997215	0.511111	0.0527576	12	3734	1888	1846
R108F10	0.0235084	0.505877	no fitness effect	0.473475	0.538229	0.722421	0.997215	0.501823	0.0440088	8	2127	1076	1051
R154A12	0.0238188	0.505954	no fitness effect	0.478382	0.533491	0.672241	0.997215	0.496142	0.0419509	11	2939	1487	1452
R159G03	0.024434	0.506108	no fitness effect	0.462005	0.550117	0.786384	0.997215	0.500974	0.0386506	5	1146	580	566
R35F01	0.0258079	0.506452	no fitness effect	0.464044	0.548767	0.765892	0.997215	0.5009	0.0313874	4	1240	628	612
R105H08	0.0262877	0.506572	no fitness effect	0.477606	0.535493	0.656713	0.997215	0.508513	0.056329	10	2663	1349	1314
R08E06	0.0277348	0.506933	no fitness effect	0.480088	0.533739	0.612847	0.997215	0.50655	0.026323	9	3101	1572	1529
R188G12	0.0277397	0.506934	no fitness effect	0.474252	0.539558	0.67771	0.997215	0.5067	0.0315327	6	2091	1060	1031
R163E02	0.0304769	0.507619	no fitness effect	0.476431	0.538747	0.632258	0.997215	0.503402	0.0527039	8	2297	1166	1131
R137H01	0.0317029	0.507925	no fitness effect	0.467826	0.547922	0.698785	0.997215	0.506224	0.0296736	5	1388	705	683
R45E04	0.0326724	0.508167	no fitness effect	0.4858	0.530503	0.474252	0.997215	0.509559	0.0192513	11	4469	2271	2198
R173G05	0.0329097	0.508227	no fitness effect	0.463077	0.553243	0.721378	0.997215	0.507119	0.0420217	5	1094	556	538
R196A04	0.0331759	0.508293	no fitness effect	0.473723	0.542784	0.638434	0.997215	0.50598	0.0516467	6	1869	950	919
R60D11	0.0336043	0.5084	no fitness effect	0.468023	0.548669	0.683754	0.997215	0.514118	0.0203736	6	1369	696	673
R194A02	0.0339869	0.508496	no fitness effect	0.471009	0.545887	0.657149	0.997215	0.5088	0.0165338	5	1589	808	781
R172B11	0.0350677	0.508766	no fitness effect	0.481313	0.536166	0.531524	0.997215	0.509332	0.0316536	9	2966	1509	1457
R46C04	0.0352332	0.508807	no fitness effect	0.483399	0.534171	0.49697	0.997215	0.507376	0.028875	8	3463	1762	1701
R53C03	0.0354717	0.508867	no fitness effect	0.485399	0.532296	0.459018	0.997215	0.509257	0.0296056	11	4060	2066	1994
R187H03	0.0366755	0.509168	no fitness effect	0.481093	0.537185	0.522265	0.997215	0.509391	0.0278656	9	2836	1444	1392
R77E05	0.0382655	0.509565	no fitness effect	0.478393	0.540664	0.547705	0.997215	0.506729	0.0204839	8	2300	1172	1128
R171A01	0.0393213	0.509829	no fitness effect	0.478923	0.54066	0.533198	0.997215	0.508678	0.0241691	8	2340	1193	1147
R193F12	0.0407567	0.510188	no fitness effect	0.480303	0.54	0.504142	0.997215	0.509739	0.0486569	11	2503	1277	1226
R06A04	0.0411017	0.510274	no fitness effect	0.459826	0.560513	0.690248	0.997215	0.511622	0.0253732	4	876	447	429
R88A04	0.0415438	0.510384	no fitness effect	0.478956	0.541731	0.517364	0.997215	0.513612	0.049299	8	2263	1155	1108
R183A02	0.0421534	0.510537	no fitness effect	0.480722	0.540276	0.48861	0.997215	0.507167	0.0314176	8	2515	1284	1231
R132G11	0.0422305	0.510556	no fitness effect	0.48477	0.536286	0.422397	0.997215	0.510642	0.0379343	10	3363	1717	1646
R47C07	0.0426181	0.510653	no fitness effect	0.471473	0.549703	0.594349	0.997215	0.494531	0.0552343	6	1455	743	712
R91G06	0.0436887	0.51092	no fitness effect	0.481391	0.540374	0.468642	0.997215	0.509704	0.0324497	7	2564	1310	1254
R145C05	0.0453979	0.511348	no fitness effect	0.471545	0.551006	0.576557	0.997215	0.510752	0.0162895	5	1410	721	689
R186E02	0.0461336	0.511531	no fitness effect	0.47942	0.543548	0.481647	0.997215	0.512129	0.012653	9	2168	1109	1059
R167D07	0.046251	0.511561	no fitness effect	0.481178	0.541859	0.455894	0.997215	0.514805	0.0258478	8	2422	1239	1183
R37D06	0.04652	0.511628	no fitness effect	0.439789	0.58299	0.752004	0.997215	0.512194	0.0479296	4	430	220	210
R106G12	0.0475957	0.511897	no fitness effect	0.484326	0.539395	0.397745	0.997215	0.521903	0.0361786	7	2942	1506	1436
R155E06	0.0477646	0.511939	no fitness effect	0.465766	0.557909	0.612666	0.997215	0.512149	0.00822893	3	1047	536	511
R60D10	0.0486891	0.51217	no fitness effect	0.488104	0.536179	0.321615	0.977133	0.510527	0.0264133	8	3862	1978	1884
R185F03	0.0489204	0.512228	no fitness effect	0.480697	0.543661	0.447287	0.997215	0.512009	0.0312694	7	2249	1152	1097
R83B11	0.0502618	0.512563	no fitness effect	0.465199	0.559702	0.603533	0.997215	0.514281	0.0266802	4	995	510	485
R33B05	0.0510415	0.512758	no fitness effect	0.479636	0.545768	0.450389	0.997215	0.51021	0.0270761	7	2038	1045	993
R161H06	0.0577609	0.514436	no fitness effect	0.493545	0.535277	0.175586	0.861476	0.513692	0.0275858	14	5126	2637	2489
R176G06	0.0589047	0.514722	no fitness effect	0.465378	0.563781	0.559074	0.997215	0.516967	0.0308826	4	917	472	445
R100H04	0.0609726	0.515238	no fitness effect	0.486917	0.543463	0.291611	0.975099	0.514974	0.036894	9	2789	1437	1352
R116E02	0.062448	0.515607	no fitness effect	0.4648	0.566093	0.5475	0.997215	0.517874	0.0369041	4	865	446	419
R81G05	0.0624694	0.515612	no fitness effect	0.490965	0.540184	0.214381	0.861476	0.512995	0.0219923	8	3683	1899	1784
R65A03	0.0631246	0.515776	no fitness effect	0.47783	0.553541	0.415245	0.997215	0.512843	0.0306313	6	1553	801	752
R125E04	0.0694724	0.517361	no fitness effect	0.48798	0.546623	0.246769	0.942046	0.516236	0.0322094	8	2592	1341	1251
R38B10	0.0707366	0.517677	no fitness effect	0.442742	0.591825	0.644839	0.997215	0.494423	0.0482325	2	396	205	191
R92F05	0.0722377	0.518052	no fitness effect	0.482245	0.553673	0.323097	0.977133	0.51851	0.0243897	6	1745	904	841
R51E11	0.0724551	0.518106	no fitness effect	0.478639	0.557349	0.36862	0.997215	0.519974	0.031061	5	1436	744	692
R52B09	0.076562	0.519131	no fitness effect	0.499797	0.538409	0.0524591	0.40101	0.516861	0.0349412	18	5985	3107	2878
R20E01	0.0772159	0.519294	no fitness effect	0.484172	0.554227	0.281576	0.975099	0.519608	0.0209285	6	1814	942	872
R78B01	0.0772572	0.519305	no fitness effect	0.499967	0.538585	0.0503942	0.399336	0.519765	0.0434085	16	5983	3107	2876
R67B12	0.0782402	0.51955	no fitness effect	0.484929	0.553984	0.268349	0.963976	0.514649	0.0249057	9	1867	970	897
R36H01	0.0792058	0.519791	no fitness effect	0.494989	0.544496	0.117785	0.684459	0.509334	0.0586417	15	3638	1891	1747
R145H11	0.0826015	0.520639	no fitness effect	0.491117	0.550017	0.170566	0.857752	0.516511	0.0255812	9	2568	1337	1231
R79D11	0.0886432	0.522146	no fitness effect	0.498347	0.545846	0.0681675	0.47983	0.519527	0.0460454	16	3951	2063	1888
R121D08	0.102683	0.525648	no fitness effect	0.490505	0.560539	0.152514	0.797646	0.528887	0.0355302	7	1813	953	860
R117B01	0.106704	0.526651	no fitness effect	0.484442	0.568482	0.215781	0.861476	0.524886	0.0334513	5	1257	662	595
R53F11	0.111075	0.52774	no fitness effect	0.472702	0.582113	0.32322	0.977133	0.526162	0.00891799	2	739	390	349
R139D08	0.111523	0.527852	no fitness effect	0.508538	0.547083	0.00472515	0.0537229	0.526083	0.0442168	18	5996	3165	2831
R100B06	0.114776	0.528662	no fitness effect	0.488848	0.568115	0.158142	0.818896	0.529017	0.0156024	5	1413	747	666
R69C04	0.131991	0.53295	no fitness effect	0.50148	0.56416	0.0401689	0.350139	0.533167	0.030427	7	2261	1205	1056
R98D11	0.151335	0.537762	no fitness effect	0.492596	0.582316	0.101179	0.612703	0.53149	0.031949	6	1099	591	508
