## Supplementary material for "Successful Predictive Modeling of Pollen Fitness Phenotypes Is Enabled by Measures of Expression Specificity": GeneModelsWithMultipleAlleles

### Sheet: Legend
Column Heading	Brief Explanation
genemodel_ID	Gene model interrupted by insertion (B73v5 genome annotation)
insertion_allele	Ds-GFP insertion allele designation
In_training_set	1 = included in machine learning modeling analyses
estimated_transmission_rate	percent GFP transmission, estimated by GLM
adj_p_value	p-value corrected for multiple testing using p.adjust function with method = "BH" (Benjamini-Hochberg)
count_ears	number of ears analyzed for allele
fitness_class	assigned as described in text: <45% transmission = strong effect; 45-48% = mild/no effect; >48% = no effect
used_in_modeling?	rationale for exclusion or inclusion in modeling: excluded = non-representative allele for gene model; in training set = clear phenotype, included; mild or no effect = excluded from modeling, phenotypic effect less clear
representative_allele_for_gene_model	for gene models with multiple independent alleles, the one with the most severe effect (more likely to represent a knockout) was chosen as representative for phenotype

### Sheet: gene_models_and_alleles
genemodel_ID	insertion_allele	In_training_set	estimated_transmission_rate	adj_p_value	count_ears	fitness class	used_in_modeling?	representative_allele_for_gene_model
Zm00001eb099800	R183D03	0	0.490526	0.977133	19	no effect	excluded	R84A12
Zm00001eb099800	R82A03	0	0.353894	0	69	strong effect	excluded	R84A12
Zm00001eb099800	R84A12	1	0.28002	0	84	strong effect	in training set	R84A12
Zm00001eb249930	R168D10	1	0.429006	4.49033e-13	26	strong effect	in training set	R168D10
Zm00001eb249930	R86G04	0	0.44894	8.52964e-07	21	strong effect	excluded	R168D10
Zm00001eb249930	R88H05	0	0.463482	0.0335392	15	unused range	mild or no effect, excluded	R168D10
Zm00001eb015890	R172C10	1	0.483743	0.963976	10	no effect	in training set	R172C10
Zm00001eb015890	R76E11	0	0.5	1	2	no effect	excluded	R172C10
Zm00001eb064450	R32B05	1	0.483337	0.842528	10	no effect	in training set	R32B05
Zm00001eb064450	R45E04	0	0.508167	0.997215	11	no effect	excluded	R32B05
Zm00001eb156770	R108F10	0	0.505877	0.997215	8	no effect	excluded	R92F05
Zm00001eb156770	R139D08	0	0.527852	0.0537229	18	no effect	excluded	R92F05
Zm00001eb156770	R92F05	1	0.518052	0.977133	6	no effect	in training set	R92F05
Zm00001eb158920	R106G12	0	0.511897	0.997215	7	no effect	excluded	R194A02
Zm00001eb158920	R194A02	1	0.508496	0.997215	5	no effect	in training set	R194A02
Zm00001eb278160	R101B03	1	0.486155	0.977133	9	no effect	in training set	R101B03
Zm00001eb278160	R81E02	0	0.503128	0.997215	17	no effect	excluded	R101B03
Zm00001eb319410	R179H03	0	0.500663	0.997215	5	no effect	excluded	R185D10
Zm00001eb319410	R185D10	1	0.490877	0.997215	6	no effect	in training set	R185D10
Zm00001eb319410	R37D09	0	0.488263	0.997215	6	no effect	excluded	R185D10
Zm00001eb402200	R22A03	1	0.498536	0.997215	11	no effect	in training set	R22A03
Zm00001eb402200	R41A12	0	0.500149	0.997215	9	no effect	excluded	R22A03
Zm00001eb293780	R108E12	0	0.468829	0.288986	11	unused range	mild or no effect, excluded	R108E12
Zm00001eb293780	R183A02	0	0.510537	0.997215	8	no effect	excluded	R108E12
Zm00001eb320520	R189E01	0	0.472845	0.340383	10	unused range	mild or no effect, excluded	R189E01
Zm00001eb320520	R189H04	0	0.48688	0.997215	5	no effect	excluded	R189E01
Zm00001eb328520	R111G02	0	0.478631	0.395771	16	unused range	mild or no effect, excluded	R33F03
Zm00001eb328520	R33F03	0	0.451484	2.63363e-07	26	unused range	mild or no effect, excluded	R33F03
Zm00001eb367690	R107C12	0	0.492563	0.997215	21	no effect	excluded	R34C11
Zm00001eb367690	R34C11	0	0.479156	0.526114	9	unused range	mild or no effect, excluded	R34C11
Zm00001eb426370	R182D03	0	0.468003	0.112956	13	unused range	mild or no effect, excluded	R182D03
Zm00001eb426370	R31B01	0	0.481326	0.861476	8	no effect	excluded	R182D03
Zm00001eb056180	R134B11	0	0.456999	0.0194414	12	unused range	mild or no effect, excluded	R134B11
Zm00001eb056180	R176G06	0	0.514722	0.997215	4	no effect	excluded	R134B11
Zm00001eb056190	R145B04	0	0.468847	0.112956	17	unused range	mild or no effect, excluded	R145B04
Zm00001eb056190	R145C05	0	0.511348	0.997215	5	no effect	excluded	R145B04
