## Supplementary material for "Successful Predictive Modeling of Pollen Fitness Phenotypes Is Enabled by Measures of Expression Specificity": ModelTrainingDatasets: DataS7_Combination_Model_Training_Dataset.csv

CTDD_prop1_G3_residue75	CodonUsage_GAG	Hufford2021_paired_status_final_singleton	variants_impact_HIGH	log(PSR_P)	feature_of_interest_ID	Gene_ID	Transmission_rate_class
76.57743786	0.935483871	0	0.0	6.648117128716413	R35A08	Zm00001eb003150	0
77.59433962	0.777777778	0	0.0	-6.057982378040776	R69E02	Zm00001eb003890	0
77.97927461	0.56	0	0.0	-7.245614326393725	R71B08	Zm00001eb004190	0
76.22377622	0.75	0	0.0	-7.325091626931419	R72D11	Zm00001eb005530	0
72.37569061	1.0	0	0.0	-6.749286409964834	R188G12	Zm00001eb006000	0
68.29268293	0.916666667	0	0.0	-8.516708202828282	R128D01	Zm00001eb008680	0
70.61769616	0.875	1	0.0	0.5414885011994061	R31B03	Zm00001eb008880	1
65.6920078	0.607142857	0	0.0	8.678876745825384	R04A02	Zm00001eb010800	1
75.65463553	0.494382022	0	3.0	-5.478530538927477	R37D06	Zm00001eb012760	0
65.47619048	1.0	0	1.0	-6.5795999134289165	R27E01	Zm00001eb014050	0
76.35658915	0.6	0	0.0	-5.398908757537878	R76A11	Zm00001eb016190	0
73.9184178	0.727272727	1	0.0	-10.979884701969944	R76A12	Zm00001eb016290	0
75.96491228	0.666666667	1	0.0	-7.474767875525294	R174G07	Zm00001eb017120	0
74.43438914	0.96	0	1.0	6.636869255983255	R182F12	Zm00001eb034780	1
73.10810811	0.514285714	0	0.0	-7.460063778742105	R60D11	Zm00001eb034990	0
74.11764706	0.904761905	0	0.0	7.974244566174698	R171F03	Zm00001eb040050	0
72.84234753	0.45	1	3.0	8.21819436618992	R141G10	Zm00001eb041920	1
79.59866221	0.805555556	0	0.0	-0.52030070128477	R04G10	Zm00001eb042350	0
73.51916376	0.523076923	0	0.0	-5.000007824729876	R65A07	Zm00001eb042890	0
76.76240209	0.72	0	0.0	-3.3887700325300343	R170F08	Zm00001eb050410	0
71.01123596	0.918918919	0	0.0	-9.474284942486667	R47G02	Zm00001eb052540	0
81.08651911	0.783333333	0	3.0	-6.57826978890529	R02H02	Zm00001eb052960	0
73.95715896	0.879310345	0	0.0	-1.6715724821898867	R117C11	Zm00001eb054050	0
69.88764045	0.885714286	0	1.0	-0.8048180269791952	R06G11	Zm00001eb057290	0
73.29376855	0.5	0	0.0	-1.2754022817590605	R176D07	Zm00001eb063510	0
76.35746606	0.71875	0	0.0	-0.6920374796426987	R91F11	Zm00001eb063970	0
72.08480565	0.791666667	0	0.0	-0.7674818089477177	R103E04	Zm00001eb064040	0
76.76056338	0.612903226	0	0.0	-8.121987673266407	R06A04	Zm00001eb064530	0
75.65789474	0.520833333	0	0.0	0.5416037053069621	R36H01	Zm00001eb064690	0
80.33596838	0.568627451	0	0.0	-9.297635485875356	R193D10	Zm00001eb065750	0
75.1552795	0.657894737	0	0.0	-6.6191125272257265	R63F09	Zm00001eb070310	0
77.63794773	0.666666667	0	0.0	-7.909413854117313	R132G11	Zm00001eb070760	0
71.03274559	1.0	1	0.0	1.7025419124698031	R171A01	Zm00001eb071760	0
76.8115942	1.0	0	0.0	-8.647059293864006	R64F11	Zm00001eb074610	0
77.1641791	0.956521739	0	0.0	0.7526982600998996	R89F03	Zm00001eb075530	0
74.39544808	1.0	0	0.0	-11.032869748596731	R88D04	Zm00001eb077230	0
73.84341637	0.925925926	0	0.0	11.001116867410424	R49F11	Zm00001eb080860	1
57.93650794	0.916666667	0	0.0	-8.880622975189363	R94A07	Zm00001eb085330	0
74.63414634	0.684931507	0	0.0	0.758787276921546	R83B04	Zm00001eb085340	0
68.76355748	1.0	0	0.0	-8.959440284601369	R80E09	Zm00001eb091470	0
76.31578947	0.961538462	0	0.0	10.0997037924896	R83B01	Zm00001eb091940	1
75.62724014	1.0	0	0.0	8.957390004318723	R111E08	Zm00001eb092650	0
69.90291262	0.473684211	0	0.0	-6.080372757512776	R83H05	Zm00001eb093750	0
69.91051454	0.860465116	0	0.0	-4.917439366684368	R163E02	Zm00001eb095010	0
75.67861021	0.685714286	1	0.0	-5.154204796477042	R84E05	Zm00001eb095270	0
70.88068182	0.659090909	0	0.0	-9.456294295723987	R196A04	Zm00001eb103030	0
73.33333333	0.444444444	0	0.0	-0.2341646241952812	R83B11	Zm00001eb104420	0
76.89969605	0.913043478	0	0.0	-6.494923022807934	R67B12	Zm00001eb109730	0
71.20181406	0.791666667	0	0.0	-6.777703577660699	R173G10	Zm00001eb121060	0
74.55696203	0.955555556	1	1.0	-8.06033145958223	R35C05	Zm00001eb122980	0
55.91274397	0.345454545	0	0.0	-4.840979287124743	R52B02	Zm00001eb130840	0
68.43615495	0.857142857	0	0.0	0.8232474674812191	R88B08	Zm00001eb136220	0
72.08333333	0.660377358	0	1.0	-9.47981042962175	R174C10	Zm00001eb137000	0
74.70308789	0.421052632	0	1.0	-5.209754570912428	R167H12	Zm00001eb143060	0
74.34715822	0.456521739	0	0.0	-6.278068757750374	R154A12	Zm00001eb146270	0
71.4064915	0.947368421	1	0.0	5.925236623733728	R71A11	Zm00001eb151470	1
73.14702309	0.684210526	0	0.0	-6.321583205824968	R137A10	Zm00001eb153090	0
81.43712575	0.636363636	1	0.0	-7.720323875431402	R92F05	Zm00001eb156770	0
71.03825137	1.0	0	0.0	8.277965977401394	R70A06	Zm00001eb158340	0
74.79338843	0.6875	0	0.0	-6.037660436196814	R08E06	Zm00001eb160470	0
74.90909091	0.692307692	0	0.0	-6.151604603968098	R08A07	Zm00001eb166390	0
73.125	0.875	0	0.0	0.355502396069421	R153E10	Zm00001eb179570	0
73.49726776	0.923076923	0	0.0	-7.866506747153474	R12H07	Zm00001eb184830	0
74.02190923	0.698113208	0	0.0	-10.353246418733075	R65A10	Zm00001eb185400	0
72.59786477	0.628571429	0	0.0	-8.659204204994474	R181E01	Zm00001eb187630	0
78.0075188	0.636363636	0	0.0	6.302360650440405	R161H06	Zm00001eb189540	0
76.7550702	0.575	0	0.0	-2.685403591487477	R92C01	Zm00001eb196510	0
74.09733124	0.75862069	0	0.0	-5.990902665782231	R191E10	Zm00001eb200470	0
71.7472119	0.863636364	1	0.0	-8.650759832919512	R46C04	Zm00001eb215070	0
77.1563981	0.490196078	0	0.0	-1.7965529074819022	R96E03	Zm00001eb217290	0
75.03030303	0.5	0	0.0	-7.4249565645533515	R113E02	Zm00001eb218410	0
69.93103448	0.972222222	0	0.0	-6.037248211759839	R121C02	Zm00001eb225570	0
67.52618856	0.730769231	0	0.0	-5.757672431795067	R125E02	Zm00001eb226870	0
71.41190198	0.639344262	0	0.0	-8.876605242237963	R01C02	Zm00001eb228780	0
78.97959184	0.95	1	3.0	-7.899032431860818	R162F01	Zm00001eb234930	0
76.75544794	0.869565217	0	0.0	4.749672511013965	R103C03	Zm00001eb235950	0
74.96136012	0.437037037	0	0.0	-5.26440292599619	R80E06	Zm00001eb237960	0
74.27055703	0.952380952	0	0.0	-5.253152553544429	R153C07	Zm00001eb239920	0
66.82352941	0.515151515	0	1.0	-2.5304107791797534	R113B09	Zm00001eb241690	0
70.45454545	0.777777778	0	0.0	-10.029246295291236	R91G06	Zm00001eb247320	0
76.69322709	0.739130435	0	0.0	-5.7868280231332605	R100B06	Zm00001eb249570	0
77.56653992	0.90625	1	0.0	8.416176998840198	R168D10	Zm00001eb249930	1
70.54263566	1.0	0	0.0	-1.2765172046957776	R41F01	Zm00001eb252720	0
67.13483146	0.925925926	0	0.0	-0.5243767265776091	R98H09	Zm00001eb253820	0
73.22970639	0.823529412	0	0.0	6.666639438260905	R174C05	Zm00001eb255130	0
74.07878018	0.913043478	0	0.0	-6.8003330386521	R107F06	Zm00001eb256960	0
74.92537313	1.0	0	0.0	0.5884947646936234	R21D01	Zm00001eb260060	0
75.69444444	0.671875	1	3.0	-2.91300047659613	R100H04	Zm00001eb261280	0
77.58064516	0.676470588	0	0.0	-0.7482656886046484	R155E06	Zm00001eb268510	0
75.10373444	0.9375	0	0.0	-2.61322394972516	R53F11	Zm00001eb268830	0
77.23076923	0.923076923	0	0.0	-7.048860061951852	R52C09	Zm00001eb269150	0
72.3132969	0.5	0	0.0	-1.5237946795112334	R12F11	Zm00001eb269430	0
73.91304348	0.481481481	0	0.0	8.0738997726164	R12C02	Zm00001eb270890	0
78.10650888	0.736842105	1	0.0	-7.681584329062006	R56C11	Zm00001eb271280	0
78.05642633	0.923076923	0	1.0	-8.775680123505476	R52B09	Zm00001eb271440	0
79.67479675	0.882352941	0	0.0	7.14565294152846	R69C04	Zm00001eb271710	0
71.39423077	0.931034483	0	0.0	10.760604169774485	R101B03	Zm00001eb278160	0
73.68421053	0.6875	0	0.0	-6.02311253707821	R112C11	Zm00001eb280850	0
76.63107948	0.906976744	1	0.0	-1.0776851320978083	R105H08	Zm00001eb281720	0
71.62162162	0.7	0	0.0	-1.2665562880573018	R121D08	Zm00001eb281850	0
75.87006961	0.888888889	0	0.0	-2.9906437946532303	R52H03	Zm00001eb281900	0
72.70341207	0.52	0	1.0	-1.425592833757972	R57B04	Zm00001eb283430	1
75.0	0.888888889	0	2.0	8.605261433577073	R101C04	Zm00001eb284370	0
56.10859729	0.705882353	0	0.0	0.26525596183514283	R116E02	Zm00001eb284960	0
76.34543179	0.666666667	0	0.0	-1.6338040404675773	R106H03	Zm00001eb287400	0
73.06866953	0.771428571	1	0.0	-6.4295538254485365	R65A03	Zm00001eb290700	0
74.92113565	0.657894737	0	0.0	-6.580782271284894	R45A11	Zm00001eb290750	0
70.98214286	0.857142857	0	1.0	-8.319022697754251	R91C03	Zm00001eb295880	0
62.57425743	0.818181818	0	0.0	7.5229280060971195	R82C05	Zm00001eb298140	1
79.48717949	0.846153846	0	0.0	-7.4479265111975295	R33B05	Zm00001eb299420	0
68.43267108	0.972972973	0	0.0	5.021018814937474	R77E05	Zm00001eb301110	0
76.72727273	0.823529412	0	0.0	8.00251429364953	R65F01	Zm00001eb303970	0
75.76271186	0.584415584	0	0.0	7.3940816046163125	R186E02	Zm00001eb317410	0
79.77777778	0.533333333	0	0.0	7.069060673544157	R185D10	Zm00001eb319410	0
72.89527721	0.52173913	0	0.0	-6.8989967644286905	R121D03	Zm00001eb322150	0
73.27272727	1.0	0	0.0	-8.421739660457627	R182A12	Zm00001eb322470	0
72.81323877	0.47826087	0	1.0	-6.91671761499841	R35A03	Zm00001eb326030	0
75.95419847	0.592592593	1	0.0	-7.853338770332957	R78B01	Zm00001eb327240	0
68.13186813	0.64	0	0.0	-6.191833205666125	R106F04	Zm00001eb328730	0
67.90352505	1.0	1	0.0	-0.2929065412446088	R180H11	Zm00001eb330030	0
75.61298873	0.813333333	1	0.0	-1.419940020415811	R164E11	Zm00001eb341220	0
71.65450122	0.775	0	0.0	1.0028137788978202	R100G07	Zm00001eb341910	0
72.0	0.666666667	0	0.0	-1.956059320408079	R91E07	Zm00001eb342550	0
73.78497791	0.733333333	0	0.0	7.481949638954016	R80C03	Zm00001eb347510	1
74.63479416	0.875	0	0.0	-6.317627818474397	R127F10	Zm00001eb357100	0
72.96511628	0.625	0	0.0	8.584199341264725	R22F01	Zm00001eb362130	1
75.07447865	0.583333333	0	2.0	-5.37927806274115	R90D03	Zm00001eb364280	0
74.10714286	0.85	0	0.0	-5.79631321114171	R23F05	Zm00001eb364390	0
78.55887522	0.617021277	1	0.0	-6.051567363395824	R63A03	Zm00001eb365000	0
69.85915493	1.0	0	0.0	-1.3610667835480195	R80B03	Zm00001eb365200	0
81.08695652	0.430107527	0	0.0	-6.451213151150003	R140D12	Zm00001eb365740	0
69.45812808	0.571428571	0	0.0	-1.289681247900581	R185F03	Zm00001eb369750	0
77.53396029	0.425	0	0.0	-6.481007590397132	R150H02	Zm00001eb373970	0
71.91358025	0.789473684	0	1.0	-9.31725220072539	R98D11	Zm00001eb375670	0
82.71186441	0.833333333	0	0.0	-8.126750959004866	R50G12	Zm00001eb379070	0
75.72254335	0.954545455	0	0.0	-1.582826213964857	R10G04	Zm00001eb379120	0
72.95719844	0.393939394	1	0.0	-1.7446874816380673	R154F06	Zm00001eb380420	1
77.64530551	0.64	0	0.0	-1.4084638524915125	R83G05	Zm00001eb385570	0
71.91358025	0.761904762	0	0.0	0.6382247235212414	R92A10	Zm00001eb386150	0
74.39490446	0.64516129	1	0.0	6.173667731271173	R138D08	Zm00001eb392990	1
75.08417508	0.780487805	0	1.0	-5.866304511265816	R91F10	Zm00001eb396880	0
73.00613497	0.842105263	0	0.0	-0.3974720148450015	R171H11	Zm00001eb399060	0
78.5440613	0.444444444	0	1.0	-7.497748110175452	R47C07	Zm00001eb401030	0
74.75915222	0.818181818	0	0.0	-8.63466432759259	R22A03	Zm00001eb402200	0
71.55555556	1.0	0	1.0	-8.606798766678539	R38B10	Zm00001eb402630	0
74.02061856	0.482758621	0	2.0	-8.061827611965697	R24A03	Zm00001eb402770	1
74.14448669	0.870967742	0	0.0	-6.6212401721610235	R107D01	Zm00001eb403680	0
73.89162562	0.434782609	0	0.0	-4.2279295496187315	R20E01	Zm00001eb404070	0
79.2543021	0.8	0	0.0	-5.768761084565501	R150E12	Zm00001eb405190	0
71.28309572	1.0	1	0.0	-8.409949506819427	R79D11	Zm00001eb408260	0
62.88819876	0.638888889	1	0.0	6.8377962660736875	R124H03	Zm00001eb411070	1
70.8086785	0.72	0	0.0	-6.764200506100403	R120G05	Zm00001eb418350	0
73.70689655	1.0	0	0.0	-11.32321917885908	R112E11	Zm00001eb419190	0
60.8	0.636363636	0	0.0	-1.5886358141709105	R193F12	Zm00001eb420740	0
72.94117647	0.807692308	1	1.0	-0.38113295068574177	R126D09	Zm00001eb422860	0
74.79674797	0.9375	0	0.0	-5.513471566215933	R116D10	Zm00001eb424350	0
75.56561086	0.638888889	0	0.0	-5.469213573144956	R125E04	Zm00001eb424710	0
77.57352941	0.888888889	1	1.0	-7.361047737427025	R55D07	Zm00001eb429220	0
79.38363443	0.854166667	0	0.0	7.3430339174036945	R11B05	Zm00001eb429250	0
76.07726597	0.666666667	0	1.0	6.5440675131601935	R129B01	Zm00001eb429620	1
73.85057471	0.472222222	0	3.0	-5.05150637733164	R23D05	Zm00001eb430940	0
70.69767442	0.444444444	0	0.0	-9.348184615872897	R173G05	Zm00001eb432360	0
75.70977918	0.919354839	0	0.0	-9.899517566057822	R02D02	Zm00001eb432500	0
71.18110236	0.666666667	0	0.0	-7.006606702085507	R172C10	Zm00001eb015890	0
72.12121212	0.541666667	1	0.0	-6.8961286050977835	R197A11	Zm00001eb068160	0
74.12790698	0.529411765	0	1.0	0.30989335734581913	R07F07	Zm00001eb147060	0
