## Supplementary material for "Successful Predictive Modeling of Pollen Fitness Phenotypes Is Enabled by Measures of Expression Specificity": ModelTrainingDatasets: DataS7_Expression_Model_Training_Datasets.csv

log(PSR_P)	Max_FPKM(RNA_Seq)	NPS_R	feature_of_interest_ID	Gene_ID	Transmission_rate_class
6.648117128716413	37.6529	4.036470113718799	R35A08	Zm00001eb003150	0
-6.057982378040776	44.9868	1.8628031283758495	R69E02	Zm00001eb003890	0
-7.245614326393725	15.1778	1.1981182212568031	R71B08	Zm00001eb004190	0
-7.325091626931419	101.2187	1.0963984449698518	R72D11	Zm00001eb005530	0
-6.749286409964834	246.236	1.2349482666380385	R188G12	Zm00001eb006000	0
-8.516708202828282	414.941	2.4990283548873427	R128D01	Zm00001eb008680	0
0.5414885011994061	14.6231	1.0024471497902443	R31B03	Zm00001eb008880	1
8.678876745825384	20.3113	1.089131647088034	R04A02	Zm00001eb010800	1
-5.478530538927477	15.11276667	1.0076449033608683	R37D06	Zm00001eb012760	0
-6.5795999134289165	110.8026667	1.2882539470379377	R27E01	Zm00001eb014050	0
-5.398908757537878	13.73425	1.0019925194183146	R76A11	Zm00001eb016190	0
-10.979884701969944	202.565	1.0114539297147445	R76A12	Zm00001eb016290	0
-7.474767875525294	69.88693333	2.922355947609089	R174G07	Zm00001eb017120	0
6.636869255983255	20.02253333	1.2868329288199507	R182F12	Zm00001eb034780	1
-7.460063778742105	63.4311	1.0235378481350015	R60D11	Zm00001eb034990	0
7.974244566174698	223.069	3.8664872071372334	R171F03	Zm00001eb040050	0
8.21819436618992	32.66463333	2.0333062270561966	R141G10	Zm00001eb041920	1
-0.52030070128477	18.99105	1.051790519417744	R04G10	Zm00001eb042350	0
-5.000007824729876	20.5552	1.081406298307727	R65A07	Zm00001eb042890	0
-1.4234659033566133	273.7226667	1.0306559431738596	R01G01	Zm00001eb047980	0
-3.3887700325300343	202.1456667	2.3173913674143867	R170F08	Zm00001eb050410	0
-9.474284942486667	553.3883333	1.730675729284102	R47G02	Zm00001eb052540	0
-6.57826978890529	14.08953333	1.1945888048629538	R02H02	Zm00001eb052960	0
-1.6715724821898867	64.44163333	1.0306882113223284	R117C11	Zm00001eb054050	0
-0.8048180269791952	40.329	1.4630642485169305	R06G11	Zm00001eb057290	0
-1.2754022817590605	32.50716667	1.2418994377529302	R176D07	Zm00001eb063510	0
-0.6920374796426987	43.663335	1.1538102390445322	R91F11	Zm00001eb063970	0
-0.7674818089477177	35.807	1.013774437356907	R103E04	Zm00001eb064040	0
-2.166629406558445	137.9	1.5241463258843686	R32B05	Zm00001eb064450	0
-8.121987673266407	42.1998	1.4180360462654091	R06A04	Zm00001eb064530	0
0.5416037053069621	37.57243333	1.9790038644159484	R36H01	Zm00001eb064690	0
-9.297635485875356	97.46963333	1.0230362718780743	R193D10	Zm00001eb065750	0
-0.9142060632043574	324.4383333	1.638028209141351	R81G05	Zm00001eb070250	0
-6.6191125272257265	132.179	1.2291515058202755	R63F09	Zm00001eb070310	0
-7.909413854117313	38.98925	1.3518356924218229	R132G11	Zm00001eb070760	0
1.7025419124698031	337.2973333	1.0949989368709805	R171A01	Zm00001eb071760	0
-8.647059293864006	46.54856667	1.0497842154321433	R64F11	Zm00001eb074610	0
0.7526982600998996	24.724	1.0679299787926586	R89F03	Zm00001eb075530	0
-11.032869748596731	205.081	1.272216897590268	R88D04	Zm00001eb077230	0
11.001116867410424	162.232	1.9072983540385078	R49F11	Zm00001eb080860	1
-8.880622975189363	132.791	1.604607886510468	R94A07	Zm00001eb085330	0
0.758787276921546	37.63855	1.0938595250371423	R83B04	Zm00001eb085340	0
-8.959440284601369	24.6568	1.0161040058858215	R80E09	Zm00001eb091470	0
10.0997037924896	7.547816667	1.0019705573684008	R83B01	Zm00001eb091940	1
8.957390004318723	0.778787667	1.0	R111E08	Zm00001eb092650	0
-6.080372757512776	5.075996667	1.1704738535465455	R83H05	Zm00001eb093750	0
-4.917439366684368	19.20893333	2.3444403707787735	R163E02	Zm00001eb095010	0
-5.154204796477042	16.55056667	1.2589946994551684	R84E05	Zm00001eb095270	0
-9.456294295723987	216.6716667	1.1926016710285443	R196A04	Zm00001eb103030	0
-0.2341646241952812	36.61326667	2.5023304975140603	R83B11	Zm00001eb104420	0
-6.494923022807934	30.6275	1.7457145812871742	R67B12	Zm00001eb109730	0
-1.1501045614027054	36.96058	1.3305066285700866	R146A05	Zm00001eb109880	0
-6.777703577660699	126.4286667	1.5670023449942676	R173G10	Zm00001eb121060	0
-8.06033145958223	148.1673333	1.4824576930713134	R35C05	Zm00001eb122980	0
-4.840979287124743	374.8425	13.922317605156628	R52B02	Zm00001eb130840	0
0.8232474674812191	52.20496667	1.2667435195917374	R88B08	Zm00001eb136220	0
-9.47981042962175	44.2842	1.2098490356415732	R174C10	Zm00001eb137000	0
-5.209754570912428	4.756776667	10.655861662971583	R167H12	Zm00001eb143060	0
-6.278068757750374	46.3358	1.1628018247794771	R154A12	Zm00001eb146270	0
5.925236623733728	2.851053333	1.74286144938341	R71A11	Zm00001eb151470	1
-6.321583205824968	25.511	1.102935669173887	R137A10	Zm00001eb153090	0
-7.720323875431402	25.95656667	1.3484566970014384	R92F05	Zm00001eb156770	0
8.277965977401394	4.394345	27.657782767372105	R70A06	Zm00001eb158340	0
-6.037660436196814	80.3917	1.0181781841068955	R08E06	Zm00001eb160470	0
-6.151604603968098	3.491152667	1.1068623014049737	R08A07	Zm00001eb166390	0
0.355502396069421	453.3046667	26.12654048122261	R153E10	Zm00001eb179570	0
-7.866506747153474	74.75213333	1.9933052637052329	R12H07	Zm00001eb184830	0
-10.353246418733075	156.1786667	36.43408080333112	R65A10	Zm00001eb185400	0
-8.659204204994474	31.8599	1.122028609864839	R181E01	Zm00001eb187630	0
6.302360650440405	19.3699	2.2630174035798962	R161H06	Zm00001eb189540	0
-2.685403591487477	29.679	1.137202371599468	R92C01	Zm00001eb196510	0
-5.990902665782231	27.5117	1.0599078756614828	R191E10	Zm00001eb200470	0
-8.650759832919512	56.7593	2.246809867961617	R46C04	Zm00001eb215070	0
-1.7965529074819022	2558.94125	1.2028769438299658	R96E03	Zm00001eb217290	0
-7.4249565645533515	31.02996667	1.0681450493187739	R113E02	Zm00001eb218410	0
-6.037248211759839	8.06887	1.1361950542029855	R121C02	Zm00001eb225570	0
-5.757672431795067	59.60406667	1.1932912631188204	R125E02	Zm00001eb226870	0
-8.876605242237963	60.59623333	1.164171002345505	R01C02	Zm00001eb228780	0
4.749672511013965	18.07854667	3.0771531542221804	R103C03	Zm00001eb235950	0
-5.26440292599619	677.638	4.505622339824869	R80E06	Zm00001eb237960	0
-5.253152553544429	56.7567	1.2605433954726553	R153C07	Zm00001eb239920	0
-2.5304107791797534	72.77603333	1.0045028257797017	R113B09	Zm00001eb241690	0
-10.029246295291236	498.967	1.012487503199151	R91G06	Zm00001eb247320	0
-5.7868280231332605	18.65	1.1249932139855612	R100B06	Zm00001eb249570	0
8.416176998840198	7.313226667	1.1394927396799945	R168D10	Zm00001eb249930	1
-1.2765172046957776	1028.896	1.4230022035727061	R41F01	Zm00001eb252720	0
-0.5243767265776091	392.5373333	1.1003279636249506	R98H09	Zm00001eb253820	0
6.666639438260905	33.74625	2.522152945294046	R174C05	Zm00001eb255130	0
-6.8003330386521	21.3326	1.056099641581407	R107F06	Zm00001eb256960	0
0.5884947646936234	174.0613333	1.6893351187934316	R21D01	Zm00001eb260060	0
-2.91300047659613	45.773	1.0458803637526848	R100H04	Zm00001eb261280	0
-0.7482656886046484	11.31374675	1.0189874048573013	R155E06	Zm00001eb268510	0
-2.61322394972516	398.3253333	1.06751837360941	R53F11	Zm00001eb268830	0
-7.048860061951852	30.7747	1.1588409577170529	R52C09	Zm00001eb269150	0
-1.5237946795112334	35.182425	1.0098177778038058	R12F11	Zm00001eb269430	0
8.0738997726164	13.4832	1.5750249556220464	R12C02	Zm00001eb270890	0
-7.681584329062006	29.78183333	1.0223033668227672	R56C11	Zm00001eb271280	0
-8.775680123505476	286.4653333	1.9567550699558383	R52B09	Zm00001eb271440	0
7.14565294152846	28.29953333	1.9179225250632579	R69C04	Zm00001eb271710	0
10.760604169774485	8.9867	5.405622600591853	R101B03	Zm00001eb278160	0
-6.02311253707821	30.418	1.0400975166636257	R112C11	Zm00001eb280850	0
-1.0776851320978083	4.879753333	1.0822032973483815	R105H08	Zm00001eb281720	0
-1.2665562880573018	57.4727	1.2741627138172955	R121D08	Zm00001eb281850	0
-2.9906437946532303	808.1856667	4.00729033594823	R52H03	Zm00001eb281900	0
-1.425592833757972	8.41794	1.6350080790725634	R57B04	Zm00001eb283430	1
8.605261433577073	23.30713333	2.7036093704197794	R101C04	Zm00001eb284370	0
0.26525596183514283	52.7093	1.9613232187246417	R116E02	Zm00001eb284960	0
-1.6338040404675773	13.26336667	1.3378210784821174	R106H03	Zm00001eb287400	0
-6.4295538254485365	28.1468	2.1263075832327565	R65A03	Zm00001eb290700	0
-6.580782271284894	73.60646667	1.2758209086875287	R45A11	Zm00001eb290750	0
-8.319022697754251	28.97753333	1.3916776856691369	R91C03	Zm00001eb295880	0
7.5229280060971195	0.443162667	6.181389413244634	R82C05	Zm00001eb298140	1
-7.4479265111975295	136.2097333	1.0420569184582182	R33B05	Zm00001eb299420	0
5.021018814937474	0.0537557	5.158933	R77E05	Zm00001eb301110	0
8.00251429364953	4.92125	9.126872285903945	R65F01	Zm00001eb303970	0
-8.39480880672165	49.7823	1.93527357518089	R187H03	Zm00001eb311660	0
7.3940816046163125	51.27906667	1.3459805905677587	R186E02	Zm00001eb317410	0
7.069060673544157	186.4725	1.765623193449346	R185D10	Zm00001eb319410	0
-6.8989967644286905	92.2836	1.0680712984639842	R121D03	Zm00001eb322150	0
-8.421739660457627	23.7824	1.0566345655602716	R182A12	Zm00001eb322470	0
-6.91671761499841	33.1308	1.1580362112105929	R35A03	Zm00001eb326030	0
-7.853338770332957	49.6261	1.1907360455887057	R78B01	Zm00001eb327240	0
-6.191833205666125	402.3895	7.334946666181686	R106F04	Zm00001eb328730	0
-0.2929065412446088	120.1195	1.2101560799530455	R180H11	Zm00001eb330030	0
-1.419940020415811	89.04975	1.016519908292135	R164E11	Zm00001eb341220	0
1.0028137788978202	19.5253	1.3865184175226481	R100G07	Zm00001eb341910	0
-1.956059320408079	15.0654	1.1005636205602136	R91E07	Zm00001eb342550	0
7.481949638954016	15.66296667	1.0	R80C03	Zm00001eb347510	1
-6.317627818474397	105.9897667	1.078159430726682	R127F10	Zm00001eb357100	0
8.584199341264725	19.33393333	1.0240543193525578	R22F01	Zm00001eb362130	1
-5.37927806274115	72.6218	1.0484563950403718	R90D03	Zm00001eb364280	0
-5.79631321114171	5.282625	1.0364380298092932	R23F05	Zm00001eb364390	0
-6.051567363395824	57.8556	3.6570189688193318	R63A03	Zm00001eb365000	0
-1.3610667835480195	1314.68	1.1914159177351986	R80B03	Zm00001eb365200	0
-6.451213151150003	45.9108	1.1175931330394002	R140D12	Zm00001eb365740	0
-1.289681247900581	663.0336667	1.6120581154251066	R185F03	Zm00001eb369750	0
-6.481007590397132	17.7126	1.7663308570704723	R150H02	Zm00001eb373970	0
-9.31725220072539	48.5035	1.2867792383504226	R98D11	Zm00001eb375670	0
-8.126750959004866	54.59776667	1.0882846009543758	R50G12	Zm00001eb379070	0
-1.582826213964857	43.78266667	3.3008569357175523	R10G04	Zm00001eb379120	0
-1.7446874816380673	31.12213333	1.009689272589773	R154F06	Zm00001eb380420	1
-1.4084638524915125	12.8866	1.113709706601173	R83G05	Zm00001eb385570	0
0.6382247235212414	0.8865605	1.7036990078118808	R92A10	Zm00001eb386150	0
6.173667731271173	21.12206667	3.8266367944680106	R138D08	Zm00001eb392990	1
-5.866304511265816	15.73324	1.0539231479763498	R91F10	Zm00001eb396880	0
-0.3974720148450015	78.9266	1.0897186602837063	R171H11	Zm00001eb399060	0
-7.497748110175452	181.086	1.5992903402112992	R47C07	Zm00001eb401030	0
-8.63466432759259	124.4282333	5.279710843251169	R22A03	Zm00001eb402200	0
-8.606798766678539	95.52676667	1.8245787498153938	R38B10	Zm00001eb402630	0
-8.061827611965697	20.2992	1.0550765312751746	R24A03	Zm00001eb402770	1
-6.6212401721610235	47.14853333	1.611446682245253	R107D01	Zm00001eb403680	0
-4.2279295496187315	26.86796667	1.0426923999977613	R20E01	Zm00001eb404070	0
-5.768761084565501	15.25023333	1.1549468635327376	R150E12	Zm00001eb405190	0
-8.409949506819427	61.89543333	3.3385346995685	R79D11	Zm00001eb408260	0
6.8377962660736875	7.188646667	2.0231614665054356	R124H03	Zm00001eb411070	1
-6.764200506100403	31.9791	1.6009554977148752	R120G05	Zm00001eb418350	0
-11.32321917885908	91.2109	1.0159028592117132	R112E11	Zm00001eb419190	0
-1.5886358141709105	127.7913333	1.0320537324769306	R193F12	Zm00001eb420740	0
-0.38113295068574177	43.04543333	1.3116741050433478	R126D09	Zm00001eb422860	0
-5.513471566215933	43.6283	1.5243132384665186	R116D10	Zm00001eb424350	0
-5.469213573144956	11.721	1.015451438356026	R125E04	Zm00001eb424710	0
-7.361047737427025	8.16901575	12.18843147388865	R55D07	Zm00001eb429220	0
7.3430339174036945	12.20866667	5.643402036978423	R11B05	Zm00001eb429250	0
6.5440675131601935	19.9746	1.0590145574341197	R129B01	Zm00001eb429620	1
-5.05150637733164	17.63083333	1.2480004335936505	R23D05	Zm00001eb430940	0
-9.348184615872897	75.62456667	1.211985087206181	R173G05	Zm00001eb432360	0
-9.899517566057822	212.9826667	1.449650590568783	R02D02	Zm00001eb432500	0
-7.006606702085507	152.8333333	1.3871289795780641	R172C10	Zm00001eb015890	0
-6.8961286050977835	120.9556667	1.2458413268575748	R197A11	Zm00001eb068160	0
0.30989335734581913	15.76563333	1.2006452527452443	R07F07	Zm00001eb147060	0
