## Supplementary material for "Successful Predictive Modeling of Pollen Fitness Phenotypes Is Enabled by Measures of Expression Specificity": ModelTrainingDatasets: DataS7_Genome_Model_Training_Datasets.csv

CTDD_prop1_G3_residue75	CodonUsage_GCT	avgExonLength	kmer_2_AA	feature_of_interest_ID	Gene_ID	Transmission_rate_class
76.57743786	0.076923077	876.8	0.024203822	R35A08	Zm00001eb003150	0
77.59433962	0.266666667	323.67	0.072213501	R69E02	Zm00001eb003890	0
77.97927461	0.25	183.33	0.085344828	R71B08	Zm00001eb004190	0
76.22377622	0.083333333	949.67	0.041117145	R72D11	Zm00001eb005530	0
72.37569061	0.022222222	932.0	0.016513761	R188G12	Zm00001eb006000	0
68.29268293	0.5	159.43	0.048622366	R128D01	Zm00001eb008680	0
70.61769616	0.033333333	1309.5	0.023346304	R31B03	Zm00001eb008880	1
65.6920078	0.119047619	186.27	0.056456846	R04A02	Zm00001eb010800	1
75.65463553	0.42519685	457.36	0.072860174	R37D06	Zm00001eb012760	0
65.47619048	0.1	189.6	0.029644269	R27E01	Zm00001eb014050	0
76.35658915	0.162790698	264.14	0.067741935	R76A11	Zm00001eb016190	0
73.9184178	0.436363636	200.6	0.062577192	R76A12	Zm00001eb016290	0
75.96491228	0.222222222	294.43	0.047897196	R174G07	Zm00001eb017120	0
74.43438914	0.0	1970.0	0.016566265	R182F12	Zm00001eb034780	1
73.10810811	0.26119403	446.83	0.063935164	R60D11	Zm00001eb034990	0
74.11764706	0.051282051	213.36	0.048589342	R171F03	Zm00001eb040050	0
72.84234753	0.30952381	144.09	0.101954772	R141G10	Zm00001eb041920	1
71.30977131	0.311688312	205.19	0.067520776	R77F09	Zm00001eb042110	0
79.59866221	0.245283019	724.5	0.057349666	R04G10	Zm00001eb042350	0
69.79591837	0.105263158	1156.0	0.020435967	R96E01	Zm00001eb042740	0
73.51916376	0.526315789	651.67	0.087040619	R65A07	Zm00001eb042890	0
75.9082218	0.058823529	1728.0	0.031826862	R158C10	Zm00001eb043620	0
73.15789474	0.384615385	243.57	0.046409807	R01G01	Zm00001eb047980	0
76.76240209	0.214285714	428.25	0.041702867	R170F08	Zm00001eb050410	0
71.01123596	0.037037037	597.0	0.032161556	R47G02	Zm00001eb052540	0
81.08651911	0.086206897	853.33	0.038847957	R02H02	Zm00001eb052960	0
73.95715896	0.138461538	346.44	0.042808862	R117C11	Zm00001eb054050	0
69.88764045	0.206896552	713.33	0.035901272	R06G11	Zm00001eb057290	0
73.29376855	0.15625	375.0	0.049358342	R176D07	Zm00001eb063510	0
74.73309609	0.52238806	1017.33	0.058870012	R187E02	Zm00001eb063810	0
76.35746606	0.141176471	354.0	0.047475509	R91F11	Zm00001eb063970	0
72.08480565	0.238095238	165.88	0.063454759	R103E04	Zm00001eb064040	0
72.11009174	0.014925373	443.6	0.014050092	R32B05	Zm00001eb064450	0
76.76056338	0.245901639	209.08	0.061655901	R06A04	Zm00001eb064530	0
72.89719626	0.038461538	509.5	0.020186335	R35F01	Zm00001eb064550	0
75.65789474	0.291666667	158.79	0.069550931	R36H01	Zm00001eb064690	0
80.33596838	0.388059701	1221.67	0.065832785	R193D10	Zm00001eb065750	0
72.37163814	0.065217391	549.0	0.035801465	R81G05	Zm00001eb070250	0
75.1552795	0.4	216.0	0.060647829	R63F09	Zm00001eb070310	0
77.63794773	0.292307692	1192.67	0.056755885	R132G11	Zm00001eb070760	0
71.03274559	0.214285714	177.92	0.065381391	R171A01	Zm00001eb071760	0
71.68674699	0.043478261	442.67	0.024048096	R66F02	Zm00001eb071870	0
76.8115942	0.227272727	544.67	0.030858245	R64F11	Zm00001eb074610	0
71.66416792	0.324324324	252.88	0.052	R87F07	Zm00001eb075090	0
77.1641791	0.088607595	354.71	0.02584493	R89F03	Zm00001eb075530	0
74.39544808	0.011904762	1486.5	0.033633349	R88D04	Zm00001eb077230	0
74.61706783	0.52	905.33	0.039329934	R192G06	Zm00001eb079200	0
73.84341637	0.083333333	1007.75	0.04443128	R49F11	Zm00001eb080860	1
72.57617729	0.133333333	386.57	0.031336406	R88A04	Zm00001eb080870	0
57.93650794	0.044444444	328.8	0.060739437	R94A07	Zm00001eb085330	0
74.63414634	0.333333333	374.3	0.056548586	R83B04	Zm00001eb085340	0
68.76355748	0.0	629.67	0.033212996	R80E09	Zm00001eb091470	0
76.31578947	0.044444444	2532.0	0.02872444	R83B01	Zm00001eb091940	1
75.62724014	0.0	381.33	0.027413588	R111E08	Zm00001eb092650	0
69.90291262	0.363636364	385.0	0.063812601	R83H05	Zm00001eb093750	0
69.91051454	0.081481481	535.83	0.029061103	R163E02	Zm00001eb095010	0
75.67861021	0.447058824	542.5	0.053526221	R84E05	Zm00001eb095270	0
74.05452946	0.123595506	252.8	0.062994433	R84A12	Zm00001eb099800	1
74.70449173	0.1875	879.0	0.033044847	R44E07	Zm00001eb099980	0
70.88068182	0.265060241	213.21	0.065279092	R196A04	Zm00001eb103030	0
64.375	0.034482759	120.75	0.01659751	R60D10	Zm00001eb103550	0
73.33333333	0.266666667	186.8	0.072759539	R83B11	Zm00001eb104420	0
74.27293065	0.266666667	604.0	0.04988831	R159G03	Zm00001eb106920	0
76.89969605	0.075	163.9	0.035389282	R67B12	Zm00001eb109730	0
75.44483986	0.325581395	230.82	0.077606635	R146A05	Zm00001eb109880	0
68.3046683	0.1	483.2	0.028618152	R65E02	Zm00001eb111980	0
71.20181406	0.117647059	421.8	0.045283019	R173G10	Zm00001eb121060	0
74.55696203	0.038461538	1342.0	0.024451939	R35C05	Zm00001eb122980	0
55.91274397	0.36440678	1651.5	0.049330784	R52B02	Zm00001eb130840	0
68.43615495	0.083333333	449.71	0.028189202	R88B08	Zm00001eb136220	0
72.08333333	0.208955224	172.0	0.063367253	R174C10	Zm00001eb137000	0
69.751693	0.090909091	411.75	0.029301277	R150G08	Zm00001eb142000	0
74.70308789	0.419354839	343.55	0.09414557	R167H12	Zm00001eb143060	0
79.91452991	0.161290323	317.5	0.024182077	R127H07	Zm00001eb145880	0
74.34715822	0.325	222.23	0.101790281	R154A12	Zm00001eb146270	0
77.86407767	0.243902439	233.06	0.074337427	R26G07	Zm00001eb147490	0
75.82417582	0.28	441.0	0.065773447	R53C03	Zm00001eb149680	0
71.16704805	0.073170732	553.33	0.044935263	R73F05	Zm00001eb151090	0
78.44155844	0.104166667	277.12	0.043215212	R173C02	Zm00001eb151270	0
71.4064915	0.037974684	658.0	0.029850746	R71A11	Zm00001eb151470	1
73.14702309	0.3375	403.75	0.057466613	R137A10	Zm00001eb153090	0
81.43712575	0.125	224.0	0.049701789	R92F05	Zm00001eb156770	0
71.03825137	0.212121212	367.25	0.034545455	R70A06	Zm00001eb158340	0
73.63636364	0.153846154	502.4	0.031476998	R194A02	Zm00001eb158920	0
74.79338843	0.205882353	652.75	0.044016506	R08E06	Zm00001eb160470	0
76.89243028	0.016666667	264.86	0.037798408	R110H08	Zm00001eb160820	0
68.65671642	0.0	2723.0	0.018227009	R136E04	Zm00001eb163320	1
74.90909091	0.111111111	174.14	0.042321644	R08A07	Zm00001eb166390	0
73.125	0.214285714	318.67	0.058091286	R153E10	Zm00001eb179570	0
73.49726776	0.073170732	303.8	0.031818182	R12H07	Zm00001eb184830	0
74.02190923	0.12244898	1123.5	0.046899427	R65A10	Zm00001eb185400	0
72.59786477	0.293103448	323.25	0.052132701	R181E01	Zm00001eb187630	0
78.0075188	0.185185185	412.8	0.031289111	R161H06	Zm00001eb189540	0
77.34693878	0.111111111	1923.0	0.042119565	R87A01	Zm00001eb192410	0
76.7550702	0.179487179	194.17	0.061818182	R92C01	Zm00001eb196510	0
75.10548523	0.25	753.5	0.049088359	R31A02	Zm00001eb200220	0
74.09733124	0.166666667	774.0	0.044432828	R191E10	Zm00001eb200470	0
73.1092437	0.129032258	310.0	0.053072626	R167D07	Zm00001eb205360	0
71.7472119	0.085714286	518.67	0.0407911	R46C04	Zm00001eb215070	0
77.1563981	0.193181818	182.09	0.072623934	R96E03	Zm00001eb217290	0
75.03030303	0.490909091	182.76	0.09487283	R113E02	Zm00001eb218410	0
69.93103448	0.050632911	1156.33	0.022967386	R121C02	Zm00001eb225570	0
67.52618856	0.285714286	415.6	0.037852349	R125E02	Zm00001eb226870	0
71.41190198	0.14	184.62	0.072677808	R01C02	Zm00001eb228780	0
79.73856209	0.0	293.5	0.034707158	R99B02	Zm00001eb232110	0
71.54811715	0.431818182	198.7	0.091922006	R96B12	Zm00001eb233690	0
78.97959184	0.035087719	2113.0	0.018342391	R162F01	Zm00001eb234930	0
76.75544794	0.075630252	304.8	0.035887097	R103C03	Zm00001eb235950	0
74.96136012	0.470588235	626.29	0.104788877	R80E06	Zm00001eb237960	0
74.27055703	0.041666667	584.33	0.025595763	R153C07	Zm00001eb239920	0
66.82352941	0.357142857	129.79	0.06577917	R113B09	Zm00001eb241690	0
70.45454545	0.421052632	165.0	0.065326633	R91G06	Zm00001eb247320	0
76.69322709	0.15625	687.67	0.033819629	R100B06	Zm00001eb249570	0
77.56653992	0.036144578	3600.0	0.03967919	R168D10	Zm00001eb249930	1
70.54263566	0.025641026	896.5	0.022355976	R41F01	Zm00001eb252720	0
67.13483146	0.037037037	149.6	0.040186916	R98H09	Zm00001eb253820	0
73.22970639	0.054054054	219.1	0.044853364	R174C05	Zm00001eb255130	0
74.07878018	0.053571429	2720.0	0.033432078	R107F06	Zm00001eb256960	0
74.92537313	0.020408163	1566.0	0.013902681	R21D01	Zm00001eb260060	0
75.69444444	0.314285714	744.0	0.064754857	R100H04	Zm00001eb261280	0
77.58064516	0.5	429.57	0.070354458	R155E06	Zm00001eb268510	0
75.10373444	0.173913043	1128.5	0.04281768	R53F11	Zm00001eb268830	0
77.23076923	0.161290323	426.75	0.028659161	R52C09	Zm00001eb269150	0
72.3132969	0.333333333	188.41	0.07155852	R12F11	Zm00001eb269430	0
73.91304348	0.475	156.86	0.063329312	R12C02	Zm00001eb270890	0
78.10650888	0.0625	864.5	0.047931714	R56C11	Zm00001eb271280	0
78.05642633	0.047619048	509.25	0.03649635	R52B09	Zm00001eb271440	0
79.67479675	0.178571429	1089.0	0.035135135	R69C04	Zm00001eb271710	0
71.39423077	0.057142857	805.5	0.0264	R101B03	Zm00001eb278160	0
75.29411765	0.380952381	1234.0	0.064353665	R117B01	Zm00001eb279020	0
72.25274725	0.136363636	155.55	0.052102377	R116E09	Zm00001eb279440	0
73.68421053	0.230769231	279.0	0.084245077	R112C11	Zm00001eb280850	0
76.63107948	0.021978022	442.57	0.024101146	R105H08	Zm00001eb281720	0
71.62162162	0.126760563	259.0	0.045556805	R121D08	Zm00001eb281850	0
75.87006961	0.209302326	403.4	0.050965251	R52H03	Zm00001eb281900	0
72.70341207	0.095238095	589.0	0.055021834	R57B04	Zm00001eb283430	1
70.609319	0.2	451.17	0.106801909	R102H01	Zm00001eb283600	1
75.0	0.040816327	1103.5	0.03437877	R101C04	Zm00001eb284370	0
56.10859729	0.260869565	559.5	0.070676692	R116E02	Zm00001eb284960	0
76.34543179	0.291666667	2859.0	0.042100875	R106H03	Zm00001eb287400	0
74.52531646	0.037735849	505.4	0.045837724	R124C05	Zm00001eb288440	0
72.23719677	0.074074074	338.75	0.055605381	R128C09	Zm00001eb288680	1
78.73376623	0.218181818	292.0	0.054054054	R121D02	Zm00001eb288750	0
73.06866953	0.175675676	242.92	0.046819157	R65A03	Zm00001eb290700	0
74.92113565	0.435897436	979.67	0.067226891	R45A11	Zm00001eb290750	0
80.76923077	0.166666667	1065.0	0.031948882	R193H08	Zm00001eb294650	0
70.98214286	0.038461538	1655.0	0.016320475	R91C03	Zm00001eb295880	0
69.58855098	0.047619048	367.17	0.039904705	R181C12	Zm00001eb296130	1
62.57425743	0.178082192	205.67	0.0468029	R82C05	Zm00001eb298140	1
79.48717949	0.068181818	356.0	0.043601896	R33B05	Zm00001eb299420	0
68.43267108	0.068627451	293.2	0.016544118	R77E05	Zm00001eb301110	0
75.79143389	0.157142857	341.71	0.037197768	R137H01	Zm00001eb301130	0
76.72727273	0.151515152	171.57	0.032648126	R65F01	Zm00001eb303970	0
83.7037037	0.296296296	266.0	0.056650246	R187H03	Zm00001eb311660	0
74.88038278	0.153846154	612.0	0.044585987	R182E11	Zm00001eb313850	0
79.37743191	0.1875	393.0	0.021992238	R180E10	Zm00001eb316270	0
75.76271186	0.306306306	385.45	0.066629023	R186E02	Zm00001eb317410	0
79.77777778	0.255319149	233.21	0.100666173	R185D10	Zm00001eb319410	0
72.89527721	0.424242424	202.8	0.08202324	R121D03	Zm00001eb322150	0
73.27272727	0.022727273	340.14	0.024818402	R182A12	Zm00001eb322470	0
72.81323877	0.28125	905.5	0.077891424	R35A03	Zm00001eb326030	0
75.95419847	0.181818182	235.0	0.088832487	R78B01	Zm00001eb327240	0
71.71052632	0.087719298	1960.0	0.019708029	R72C04	Zm00001eb328010	0
68.13186813	0.454545455	267.83	0.049360146	R106F04	Zm00001eb328730	0
67.90352505	0.257142857	208.57	0.037059914	R180H11	Zm00001eb330030	0
72.95081967	0.266666667	94.21	0.082537517	R51E11	Zm00001eb334290	0
73.06843267	0.058823529	2063.0	0.047024247	R134A03	Zm00001eb338250	0
75.61298873	0.095808383	445.5	0.036211084	R164E11	Zm00001eb341220	0
76.42857143	0.24	583.0	0.033254157	R119D08	Zm00001eb341310	0
71.65450122	0.149253731	240.92	0.057536467	R100G07	Zm00001eb341910	0
72.0	0.307692308	148.83	0.069391635	R91E07	Zm00001eb342550	0
73.78497791	0.12962963	422.83	0.060814125	R80C03	Zm00001eb347510	1
70.28301887	0.444444444	183.6	0.064263323	R77H05	Zm00001eb350270	0
73.59550562	0.035714286	472.67	0.021495327	R172B11	Zm00001eb351770	0
74.63479416	0.095238095	526.4	0.035824856	R127F10	Zm00001eb357100	0
72.96511628	0.25	553.5	0.083414161	R22F01	Zm00001eb362130	1
75.07447865	0.253164557	370.33	0.073436983	R90D03	Zm00001eb364280	0
74.10714286	0.146341463	1382.5	0.03617443	R23F05	Zm00001eb364390	0
78.55887522	0.290322581	220.82	0.078408426	R63A03	Zm00001eb365000	0
69.85915493	0.43902439	763.5	0.042174321	R80B03	Zm00001eb365200	0
76.58119658	0.407407407	431.6	0.080250427	R87A03	Zm00001eb365420	0
81.08695652	0.509090909	322.58	0.122737147	R140D12	Zm00001eb365740	0
69.31818182	0.274509804	148.35	0.067644276	R83A02	Zm00001eb369480	0
69.45812808	0.086956522	251.0	0.047463175	R185F03	Zm00001eb369750	0
77.53396029	0.338235294	320.5	0.088757396	R150H02	Zm00001eb373970	0
71.91358025	0.181818182	733.33	0.065708419	R98D11	Zm00001eb375670	0
82.71186441	0.333333333	1119.25	0.034161491	R50G12	Zm00001eb379070	0
75.72254335	0.046875	302.0	0.017960231	R10G04	Zm00001eb379120	0
72.95719844	0.404761905	118.55	0.07485418	R154F06	Zm00001eb380420	1
77.64530551	0.196969697	4159.0	0.046153846	R83G05	Zm00001eb385570	0
71.91358025	0.405405405	159.6	0.08110883	R92A10	Zm00001eb386150	0
76.79245283	0.387096774	246.89	0.093592965	R77G11	Zm00001eb392400	0
74.39490446	0.272727273	899.5	0.06151888	R138D08	Zm00001eb392990	1
75.08417508	0.282608696	801.0	0.045964126	R91F10	Zm00001eb396880	0
71.16374871	0.12295082	963.5	0.031560892	R145H11	Zm00001eb396900	0
73.00613497	0.235294118	223.25	0.071428571	R171H11	Zm00001eb399060	0
78.5440613	0.419354839	1285.0	0.016581633	R47C07	Zm00001eb401030	0
74.75915222	0.118644068	171.75	0.025016036	R22A03	Zm00001eb402200	0
71.55555556	0.0	394.0	0.039881832	R38B10	Zm00001eb402630	0
74.02061856	0.481927711	375.7	0.104739011	R24A03	Zm00001eb402770	1
74.48275862	0.24137931	191.44	0.060275545	R37A04	Zm00001eb403330	0
74.14448669	0.086956522	287.29	0.036708861	R107D01	Zm00001eb403680	0
73.89162562	0.335766423	607.92	0.100880466	R20E01	Zm00001eb404070	0
79.2543021	0.231578947	507.29	0.04044586	R150E12	Zm00001eb405190	0
71.28309572	0.107692308	192.8	0.033220339	R79D11	Zm00001eb408260	0
62.88819876	0.237288136	330.11	0.080661841	R124H03	Zm00001eb411070	1
73.61111111	0.5	597.0	0.078341014	R152C08	Zm00001eb414500	0
70.8086785	0.326923077	519.4	0.055154301	R120G05	Zm00001eb418350	0
73.70689655	0.09375	557.0	0.024355301	R112E11	Zm00001eb419190	0
60.8	0.272727273	130.0	0.081117021	R193F12	Zm00001eb420740	0
72.94117647	0.344827586	448.5	0.039138943	R126D09	Zm00001eb422860	0
74.79674797	0.157894737	294.75	0.013513514	R116D10	Zm00001eb424350	0
75.56561086	0.152777778	456.83	0.048216976	R125E04	Zm00001eb424710	0
73.16513761	0.281690141	607.4	0.062643239	R127E02	Zm00001eb425310	0
77.17086835	0.22972973	415.33	0.048507463	R126E11	Zm00001eb426930	0
77.57352941	0.102564103	261.5	0.036107711	R55D07	Zm00001eb429220	0
79.38363443	0.055555556	684.4	0.034336283	R11B05	Zm00001eb429250	0
76.07726597	0.213333333	2033.0	0.061942517	R129B01	Zm00001eb429620	1
73.85057471	0.422222222	169.74	0.088038278	R23D05	Zm00001eb430940	0
81.52671756	0.404761905	406.0	0.072191154	R24D03	Zm00001eb432070	0
70.69767442	0.366666667	134.78	0.068006182	R173G05	Zm00001eb432360	0
75.70977918	0.227272727	264.23	0.03642732	R02D02	Zm00001eb432500	0
73.91304348	0.081081081	1135.5	0.026656512	R91F02	Zm00001eb434580	0
71.18110236	0.465116279	769.0	0.060304143	R172C10	Zm00001eb015890	0
72.12121212	0.092307692	207.0	0.049445005	R197A11	Zm00001eb068160	0
71.06918239	0.083333333	168.8	0.043841336	R06C04	Zm00001eb073110	0
74.12790698	0.307692308	284.6	0.054158607	R07F07	Zm00001eb147060	0
